# JAK and TYK2 inhibitors differentially modulate interferon/TNF-driven inflammation, stemness and proliferation in the colonic epithelium of ulcerative colitis

**DOI:** 10.64898/2026.07.20.739113

**Authors:** Arun Sridhar, Gunnar Andreas Enerhaug Walaas, Siri Sæterstad, Johan Pierre Durand Myrmehl, Romana Cermakova, Marte Gisvold Myrseth, Leona Grundel, Marianne Doré Hansen, Marianne Otterstad, Marte Lie Høivik, Ann Elisabet Østvik, Ingunn Bakke, Torunn Bruland

## Abstract

**Background:** Janus kinase (JAK)-Signal Transducer and Activator of Transcription (STAT) pathway is a key regulator of inflammatory signaling in ulcerative colitis (UC). While most studies have focused on JAK/tyrosine kinase 2 (TYK2) inhibitors effects on immune cell-mediated responses, their direct epithelial impact remains less known. We investigated epithelial-specific transcriptional responses to JAK/TYK2 inhibitors using patient-derived intestinal epithelial organoids (IEOs) under UC-relevant conditions.

**Methods:** Colonic IEOs from UC patients were pretreated with various concentrations of tofacitinib, upadacitinib, filgotinib, brepocitinib, and deucravacitinib for 1 hour prior to stimulation with IFNβ, IFNγ, or IFNλ1 for Western blot analysis of STAT1/3 and TYK2 phosphorylation. For transcriptomic profiling, IEOs were pretreated with upadacitinib or deucravacitinib for 16 hours, followed by 8-hour stimulation with IFNγ, IFNλ1, TNF, or IFNγ + TNF. Bulk RNA sequencing assessed differential gene expression, and multiplex assays quantified chemokine secretion. Ki67 immunohistochemistry on colonic biopsies from healthy controls, and UC patients with and without JAK inhibitors-treatment were assessed for epithelial proliferation.

**Results:** IFNs induced distinct STAT1/3 and TYK2 activation, with IFNβ/γ eliciting stronger phosphorylation than IFNλ1. All JAK/TYK2 inhibitors regulated pSTAT1/3 and pTYK2, with upadacitinib most strongly inhibiting pSTAT1/3 and deucravacitinib selectively targeting pTYK2. Transcriptomic analysis revealed extensive cytokine-driven gene regulation, with IFNγ + TNF eliciting the strongest response. Enrichment analysis highlighted upregulation of IFN signaling, antigen presentation, and innate immune pathways, alongside downregulation of cell-cycle processes. Drug-response profiling showed minimal transcriptional changes with upadacitinib and deucravacitinib alone. Upadacitinib broadly modulated IFNs and IFNγ + TNF-regulated genes, attenuating JAK-STAT, NFκB, antiviral, and cell death pathways, while restoring genes linked to mucosal healing. Upadacitinib also reduced IFNs and IFNγ + TNF-driven chemokine genes and protein secretion. In contrast, deucravacitinib showed selective, potent inhibition of inflammatory genes under IFNλ1-stimulation. Both inhibitors minimally impacted TNF-driven pathways. Ki67 immunohistochemistry confirmed enhanced epithelial proliferation in JAK inhibitor-treated UC patients regardless of mucosal inflammation status.

**Conclusions:** Our findings provide novel evidence that JAK/TYK2 inhibitors influence epithelial transcriptional programs associated with inflammation and mucosal healing. Upadacitinib demonstrated broader modulation of cytokine-driven gene networks compared to TYK2-selective inhibition. These findings provide insight into epithelial-specific drug actions and support precision approaches for UC therapy.
