## Supplementary Files_AS for "JAK and TYK2 inhibitors differentially modulate interferon/TNF-driven inflammation, stemness and proliferation in the colonic epithelium of ulcerative colitis": Metadata_for_Supplementary_Files.xlsx

### Sheet: Sheet2
Supplementary file	Description
Supplementary_File_1	Characteristics of donors used for in vivo immunohistochemistry experiments.
Supplementary_File_2	This file contains fold change values calculated from different Western blot experiments
Supplementary_File_3	This file contains percentage of Ki67 positive cells
Supplementary_File_4	This file contains the raw data from Multiplex
Supplementary_File_5	This file contains results from Metacore, showing which biological processes are upregulated or downregulated. Each sheet presents the process networks that are regulated in response to different experimental conditions.
Supplementary_File_6	Raw fractions of estimated fractions of epithelial cell types in IEOs
