## Supplementary Files_AS for "JAK and TYK2 inhibitors differentially modulate interferon/TNF-driven inflammation, stemness and proliferation in the colonic epithelium of ulcerative colitis": Supplementary_File_1.xlsx

### Sheet: Sheet1
Category	Donor number	Disease	Age	Gender	Tissue	Inflammatory status	Disease duration	Jak_inhibitors	Other Medicines
UC with JAK inhibitors	JAK1	UC	27	Male	sigmoid	Uninflamed	7	Tofacitinib	No
UC with JAK inhibitors	JAK2	UC	30	Male	sigmoid	Severe chronic inflammation	1	Filgotinib	No
UC with JAK inhibitors	JAK3	UC	40	Male	sigmoid	Uninflamed	18	Filgotinib	No
UC with JAK inhibitors	JAK4_a	UC	27	Male	ascendence	Uninflamed	2	Filgotinib	No
UC with JAK inhibitors	JAK4_s	UC	27	Male	sigmoid	Severe chronic inflammation	2	Filgotinib	No
UC with JAK inhibitors	JAK5	UC	68	Female	sigmoid	Uninflamed	22	Filgotinib	5_ASA
UC with JAK inhibitors	JAK6	UC	69	Male	sigmoid	Mild chronic inflammation	25	Filgotinib	No
UC with JAK inhibitors	JAK7	UC	40	Male	sigmoid	Uninflamed	15	Filgotinib	No
UC with JAK inhibitors	JAK8	UC	58	Male	sigmoid	Mild chronic inflammation	5	Filgotinib	No
UC with JAK inhibitors	JAK9	UC	47	Female	sigmoid	Mild chronic inflammation	26	Filgotinib	No
UC with JAK inhibitors	JAK10	UC	58	Male	sigmoid	Mild chronic inflammation	33	Tofacitinib	No
UC with JAK inhibitors	JAK11_a	UC	23	Male	ascendence	Uninflamed	3	Tofacitinib	No
UC with JAK inhibitors	JAK11_s	UC	23	Male	sigmoid	Severe chronic inflammation	3	Tofacitinib	No
UC without JAK inhibitors	D1	UC	63	Female	Hepatic flexure	Uninflamed	28	No	5_ASA
UC without JAK inhibitors	D2	UC	31	Male	Hepatic flexure	Uninflamed	1	No	No
UC without JAK inhibitors	D3	UC	24	Male	Hepatic flexure	Mild chronic inflammation	1.5	No	No
UC without JAK inhibitors	D4	UC	24	Male	Hepatic flexure	Uninflamed	0.3	No	No
UC without JAK inhibitors	D5	UC	40	Male	Hepatic flexure	Uninflamed	16	No	No
UC without JAK inhibitors	D6	UC	44	Male	Hepatic flexure	Uninflamed	0.3	No	No
UC without JAK inhibitors	D7	UC	45	Male	Hepatic flexure	Uninflamed	10	No	No
UC without JAK inhibitors	D8	UC	62	Female	Hepatic flexure	Uninflamed	11	No	Local_5_ASA_rectum
UC without JAK inhibitors	D9	UC	70	Female	Hepatic flexure	Uninflamed	50	No	Local_5_ASA_rectum
UC without JAK inhibitors	D10	UC	33	Male	Hepatic flexure	Mild chronic inflammation	10	No	Local_5_ASA_rectum
UC without JAK inhibitors	D11	UC	39	Male	Hepatic flexure	Uninflamed	9	No	Local_5_ASA_rectum
UC without JAK inhibitors	D12	UC	72	Male	Hepatic flexure	Uninflamed	20	No	No
UC without JAK inhibitors	D13	UC	50	Male	Hepatic flexure	Uninflamed	30	No	No
UC without JAK inhibitors	D14	UC	43	Male	Hepatic flexure	Uninflamed	1.3	No	Local_5_ASA_rectum
HC	HC1	HC	65	Female	Hepatic flexure	Uninflamed	NA	NA	NA
HC	HC2	HC	25	Male	Hepatic flexure	Uninflamed	NA	NA	NA
HC	HC3	HC	48	Male	Hepatic flexure	Uninflamed	NA	NA	NA
HC	HC4	HC	54	Male	Hepatic flexure	Uninflamed	NA	NA	NA
HC	HC5	HC	47	Female	Hepatic flexure	Uninflamed	NA	NA	NA
HC	HC6	HC	48	Female	Hepatic flexure	Uninflamed	NA	NA	NA
HC	HC7	HC	58	Female	Hepatic flexure	Uninflamed	NA	NA	NA
HC	HC8	HC	38	Male	Hepatic flexure	Uninflamed	NA	NA	NA
HC	HC9	HC	69	Male	Hepatic flexure	Uninflamed	NA	NA	NA
HC	HC10	HC	61	Male	Hepatic flexure	Uninflamed	NA	NA	NA
