## Supplementary Files_AS for "JAK and TYK2 inhibitors differentially modulate interferon/TNF-driven inflammation, stemness and proliferation in the colonic epithelium of ulcerative colitis": Supplementary_File_2.xlsx

### Sheet: Info
		This file contains fold change values calculated from different Western blot experiments

### Sheet: S.Figure_1_HT29_IEOs
HT29
		IFNb							IFNL1							IFNg							Unstimulated
pSTAT1
	15 mins	105.429	4.97111	73.2832	115.646				6.67654	1.36201	3.74721	3.86886				133.472	35.4361	120.43	158.907				0.979772	1.19297	0.632193
	30 mins	84.1476	12.0964	74.9725	134.988				5.84265	2.14972	4.62985	3.64416				148.914	34.942	58.4239	208.563
	60 mins	62.4571	17.81	68.5101	64.1738				7.40732	2.14859	3.76375	2.84805				129.854	58.8637	45.6072	50.5737
	120 mins	59.1996	12.5729	36.5876	33.0222				6.3361	1.35204	2.46385	1.75459				108.872	13.5609	39.8369	126.601
	240 mins	40.3151	5.14433	20.8585	11.5953				6.64585	1.42129	1.74641	1.12742				55.2433	13.3211	10.0079	58.7483				1	1	1	1
pSTAT3
	15 mins	5.7297	5.007	474.923					0.522448	0.320301	3.77094					0.552348	1.13314	4.2695					0.77213	0.64466
	30 mins	8.04195	7.71411	324.339					0.968974	0.259039	2.26655					4.8013	1.06653	2.60368
	60 mins	9.31842	12.8862	136.138					0.964803	1.33313	1.04315					7.86946	1.68298	3.19544
	120 mins	13.4574	6.16759	75.1297					0.302695	1.15143	1.77903					4.16745	2.33793	6.50338
	240 mins	1.915	1.09219	31.1085					0.081435	0.815416	1.5763						1.17375	2.40267					1	1	1
pTYK2
	15 mins	42.1077	138.488	167.738	63.5984	20.8519	19.0419		3.71797	11.6119	24,0955468*	3.38647	2.8033	2.50722		2.6252	8.14671	1.02293	2.46566	1.98599	1.59918		1	1	1	1	1	1
	120 mins	8.72929	6.30097	67.0234	42.4565	11.7927	15.8559		6.14692	1.18914	1.43455	2.04664	1.29419	2.87546		4.59613	0.879774	5.7737	2.87472	1.16713	2.24755		1	1	1	1	1	1
IEO
		IFNb				IFNL1				IFNg				Unstimulated
	15 mins	149.65	25.3505			33.4133	18.464			97.5063	20.9224			1	1
	60 mins	361.569	97.3361			77.8975	31.9922			163.838	58.0346
	15 mins	7.98494	2.54945			2.42526	2.12012			1.36011	1.58305			1	1
	60 mins	20.0933	8.09709			3.98936	2.64351			3.6389	2.15461
	15 mins	15.0144	5.18407			4.29682	2.52429			0.053983	0.325729
	60 mins	26.8776	10.9949			2.99293	5.35885			4.1774	1.35338

### Sheet: S.Figure_2_4_Normalized to UST
IFNL			pSTAT1								pSTAT3							pTYK2
																	R1	R3	R4	R5
IFNL-DMSO		25.937	14.41	7.09712	2.85991	63.6343			9.65278	3.39838	1.32012	1.4654	4.24296			TOFA UST	2.28964	2.11801	20.5309	5.09158
IFNL		29.8431	11.7738	13.3221	2.85528	73.4			8.61859	4.85736	1.06164	1.37062	4.3163			TOFA 0.1.	15.1461	7.56304	33.493	27.0028
UST		1	1	1	1	1			1	1	1	1	1			TOFA 1.	15.1768	10.6486	45.9336	36.8803
FILGO 50.		0.747773	0.57814	0.996696	0.971818	0.361168			0.282785	0.201713	0.674542	1.05067	0.0510144			TOFA 10.	8.0211	9.22452	26.9116	23.9036
FILGO 25.		1.03649	6.64128	1.01036	0.881769	0.537066			0.149495	0.553145	0.829413	0.923387	0.0920534			TOFA 25.		6.85828	21.3145	14.3458
FILGO 10.		5.38022	1.53195	1.59785	1.25481	4.27438			0.183688	0.31122	0.927988	1.2358	0.315815			UPA UST	1.70152	2.38349	9.09172	7.14659
FILGO 1.		26.876	8.84995	7.2288	1.90766	34.1551			1.61163	1.36165	0.930668	1.20679	0.807771			UPA 0.1.	3.07318	3.62355	18.4954	6.26791
FILGO UST		0.426602	1.39941	0.815254	0.977171	0.265213			0.0446494	0.145108	0.970044	1.12866	0.121219			UPA 1.	5.54239	5.40204		8.40871
UPA 25.		0.374146	0.761519	1.06925	0.933714	0.140446			0.0713828	0.166971	1.17361	0.978244	0.415896			UPA 10.	2.38087	2.75914	13.854	6.64197
UPA 10.		0.525387	0.238965	1.10019	0.946948	0.13186			0.112725	0.160299	0.999118	0.988963	0.454631			UPA 25.	2.67718	2.23668	12.1022	4.84693
UPA 1.		0.761575	0.238326	0.944503	0.926702	0.673746			0.0535234	0.202708	1.03065	1.07847	0.555947			FILGO UST	3.47934	1.66856	8.14602	7.78642
UPA 0.1.		3.68539	1.02718	1.75115	1.03886	6.98332			0.153911	0.258551	1.16016	0.977933	0.478665			FILGO 1.	6.72448	10.8619	33.4884	46.1148
UPA UST		0.496824	0.217324	0.795453	1.0196	0.279385			0.0102278	0.184255	0.927409	1.18494	0.440644			FILGO 10.	13.6346	17.6981	58.4256	54.0936
TOFA 25.		0.461789	0.154893	1.05527	1.1426	0.328607			-0.0175311	0.183522	1.09143	0.963433	0.374566			FILGO 25.	12.6792	5.42315	46.3627	42.9511
TOFA 10.		2.30053	-0.496582	0.858057	1.28309	0.404216			0.112748	0.220127	1.23463	0.959283	0.494998			FILGO 50.	14.3142	15.8883	37.4742	38.6215
TOFA 1.		8.40244	0.285385	1.67032	1.37805	5.11591			0.30176	0.313312	1.18501	0.786999	0.783034			UST	1	1	1	1
TOFA 0.1.		22.1857	7.07389	5.82668	2.38816	36.0544			1.78257	1.00959	1.27932	0.939994	1.47123			IFN-l1	3.1808	5.3497	10.688	13.877
TOFA UST		0.465817	-1.1009	0.596602	1.47985	3.83584			0.188599	0.149525	1.19111	0.924302	1.46134			IFN-l1-DMSO	4.76601	2.8825	9.56097	8.42774
IFNg
																	R1	R3	R4	R5
IFNg-DMSO		20.6817	76.8271	35.9277	3.74529				1.36414	2.2973	13.237	2.15989				TOFA UST	2.33398	0.789041	1.77967	1.42502
IFNg		14.8596	71.3752	26.9703	2.41248				2.5016	7.03199	16.6564	1.71099				TOFA 0.1.	1.54327	1.77396	1.89283	1.43447
UST		1	1	1	1				1	1	1	1				TOFA 1.	2.73861	3.92794	3.44647	2.31873
FILGO 50.		8.10914	6.98403	3.72868	0.914287				0.118976	0.735584	0.264908	0.78282				TOFA 10.	3.89487	2.48612	2.51836	1.70236
FILGO 25.		13.4423	2.38069	11.7253	0.987691				0.0726611	1.24557	0.463023	0.798752				TOFA 25.	3.47373	1.47272	2.37053	2.2137
FILGO 10.		19.5362	35.82	15.5824	1.11786				0.247618	1.17045	0.774914	0.806767				UPA UST	1.98146	1.59092	1.32283	2.10527
FILGO 1.		22.4369	38.5615	23.3025	1.58552				0.306213	3.0034	4.90459	1.33454				UPA 0.1.	1.31266	0.934308	1.39298	1.79294
FILGO UST		1.08968	0.910105	1.77989	0.653571				0.167052	0.522995	0.200392	0.815427				UPA 1.	2.02388	1.29744	5.52481	2.21559
UPA 25.		1.66684	1.09988	1.20434	0.649614				0.0827887	0.699008	0.199834	0.817548				UPA 10.	1.22882	1.04056	2.54539	1.64628
UPA 10.		1.52681	0.668259	1.20238	1.01224				0.110019	0.508639	0.465506	0.769451				UPA 25.	1.56001	1.66227	4.00205	2.02303
UPA 1.		1.77806	2.12437	2.26996	0.887649				0.22445	0.528296	0.48743	0.881883				FILGO UST	2.71515	2.27139	3.04738	2.12332
UPA 0.1.		5.64794	14.2658	6.55406	0.969336				0.250307	0.59521	0.721401	0.812317				FILGO 1.	1.26479	1.35811	5.75962	2.16298
UPA UST		0.763447	0.991597	0.086994	0.737822				0.144895	0.570088	0.13069	0.74093				FILGO 10.	3.565	2.74638	2.77819	2.21262
TOFA 25.		0.809037	0.871222	-0.904822	0.756043				0.123509	0.319799	0.351124	0.80704				FILGO 25.	3.28928	5.94972	2.39664	2.04838
TOFA 10.		0.928616	1.45939	-1.67658	0.643172				0.119335	0.61229	0.224748	0.857324				FILGO 50.	2.20831	1.28187	2.22834	1.47731
TOFA 1.		6.50284	13.8505	1.43276	0.88174				0.178164	1.09792	0.543818	0.669353				UST	1	1	1	1
TOFA 0.1.		16.4179	31.2608	6.75073	1.16633				0.245272	2.25973	2.53544	1.08703				IFN-g	0.756192	1.06911	1.31515	0.744457
TOFA UST		1.72307	1.39957	-1.60812	1.2346				0.166903	1.23742	0.229086	0.624234				IFN-g-DMSO	0.773971	0.899998	0.851635	0.814439
IFNb
																TOFA UST	0.923496	3.45283	1.32506
Tofacitinib: UST (50uM)		0.338024		0.0743889	1.74875				0.267393		0.453942	0.312931				TOFA 0.1	34.3611	97.7368
Tofacitinib: 0.1uM				6.50762	89.7261						6.08277	1.77196				TOFA 1.	22.5467	112.659	28.6239
Tofacitinib: 1uM		36.6157		2.06508	65.9986				0.828939		0.748235	0.424129				TOFA 10.	19.0375	138.025	33.1015
Tofacitinib: 10uM		9.02616		0.472765	5.60674				0.194595		0.485542	0.54657				TOFA 25.	13.3354	91.1906	28.1513
Tofacitinib: 25uM		7.84575		0.307904	2.54395				0.148902		0.374427	0.283809				TOFA 50.			29.8943
Tofacitinib: 50um		0.355884							0.157452
Filgotinib:: UST (50uM)		0.727703		0.530944	0.812805				0.0114896		1.11514	0.298302				FILG UST	0.397666	2.87602	2.20638
Filgotinib:: 1uM		213.271	3.8648	4.64155	95.7581				10.971		5.27798	2.9125				FILG 1.	11.035	120.405	21.135
Filgotinib:: 10uM		158.994	2.1893	2.88471	52.293				3.7079		2.28132	0.701062				FILG 10.	14.2182	175.291	37.2913
Filgotinib: 25uM		110.102	1.21724	1.0465	21.2386				0.677955		0.561758	0.474842				FILG 25.	18.1804	206.524	38.1903
Filgotinib: 50um		58.579	0.766634	0.8642	14.9035				0.117197		1.26993	0.383713				FILG 50.	24.221	187.601	32.169
Upadacitinib: UST (50uM		0.943209		0.546659	0.675185	0.517676			0.210846		1.73445	0.399632	2.36299
Upadacitinib: 0.1uM				2.55375	57.0615	5.13082					0.0350407	0.868506	6.11562			UPA UST	0.946095	2.76797	0.996305
Upadacitinib: 1uM		24.1416		1.38475	13.1454	1.6236			0.147114		0.82629	0.485503	4.86511			UPA 0.1	7.42852	80.0841
Upadacitinib: 10uM		2.26477		0.575811	2.19181	0.871209			0.285675		1.03517	0.442738	2.90276			UPA 1.	8.38504	95.0938	15.7828
Upadacitinib: 25uM		1.735		0.294624	0.890389	0.804663			0.329058		0.665251	0.298595	3.01475			UPA 10.	8.28907	54.6617	15.7892
Upadacitinib: 50um		2.13961							0.276494							UPA 25.	4.73136	34.3553	6.27645
IFN-B		97.9765	7.2134	7.067	78.7329	40.5749			22.0106		39.5575	15.4448	59.6596			UPA 50.			3.7067
DMSO + IFN-B				10.7472	80.228	21.6992					40.3679	15.0742	63.1369
Unstimulated		1	1	1	1	1			1		1	1	1			IFN-b	7.86574	135.044	9.80384
																IFN-b UST	10.4367	170.602
																UST	1	1	1

### Sheet: S.Figure_2_4_Normalized to PC
IFNL			pSTAT1						pvalue		pSTAT3						pvalue		pTYK2	R1	R3	R4	R5
	IFNL-DMSO		1	1	1	1	1				1	1	1	1	1				TOFA UST	0.48041	0.734783	2.14737	0.604145
	IFNL		1.1506	0.81706	1.87711	0.99838	1.15347				0.892861	1.42932	0.8042	0.935321	1.01729				TOFA 0.1.	3.17795	2.62378	3.5031	3.20404
	UST		0.038555	0.0693963	0.140902	0.349661	0.0157148				0.103597	0.294258	0.757508	0.682408	0.235684				TOFA 1.	3.18439	3.69422	4.80429	4.37606
	FILGO 50.		0.0288304	0.0401208	0.140437	0.339807	0.00567568				0.0292957	0.0593556	0.510971	0.716984	0.0120233				TOFA 10.	1.68298	3.20018	2.81474	2.8363
	FILGO 25.		0.0399618	0.460881	0.142361	0.30832	0.00843988				0.0154873	0.162767	0.628287	0.630127	0.0216955				TOFA 25.		2.37928	2.22933	1.70222
	FILGO 10.		0.207434	0.106312	0.225141	0.438759	0.0671709				0.0190296	0.0915791	0.702958	0.843321	0.0744326				UPA UST	0.357012	0.826883	0.950921	0.847984
	FILGO 1.		1.0362	0.614154	1.01855	0.667033	0.536741				0.16696	0.400676	0.704988	0.823522	0.190379				UPA 0.1.	0.644811	1.25709	1.93447	0.743724
	FILGO UST		0.0164477	0.097114	0.114871	0.341678	0.00416777				0.00462554	0.0426992	0.734816	0.770207	0.0285693				UPA 1.	1.1629	1.87408		0.997742
	UPA 25.		0.0144252	0.0528466	0.15066	0.326484	0.00220708				0.00739506	0.0491325	0.889022	0.667561	0.0980202				UPA 10.	0.499553	0.957204	1.44901	0.788108
	UPA 10.		0.0202563	0.0165833	0.155019	0.331111	0.00207216				0.011678	0.0471693	0.75684	0.674876	0.107149				UPA 25.	0.561723	0.775951	1.26579	0.575117
	UPA 1.		0.0293625	0.016539	0.133082	0.324032	0.0105878				0.00554487	0.0596483	0.780727	0.735959	0.131028				FILGO UST	0.730032	0.578858	0.852008	0.923904
	UPA 0.1.		0.14209	0.0712826	0.24674	0.363248	0.109742				0.0159447	0.0760807	0.878832	0.667349	0.112814				FILGO 1.	1.41093	3.76822	3.50262	5.47179
	UPA UST		0.0191551	0.0150815	0.112081	0.356515	0.00439048				0.00105957	0.0542183	0.70252	0.808615	0.103853				FILGO 10.	2.8608	6.13985	6.11085	6.41852
	TOFA 25.		0.0178043	0.010749	0.14869	0.399522	0.005164				-0.00181617	0.0540027	0.826766	0.657454	0.0882793				FILGO 25.	2.66034	1.8814	4.84916	5.09639
	TOFA 10.		0.0886971	-0.034461	0.120902	0.448646	0.00635217				0.0116804	0.0647742	0.93524	0.654622	0.116663				FILGO 50.	3.00339	5.51199	3.9195	4.58266
	TOFA 1.		0.323956	0.0198047	0.235352	0.48185	0.0803955				0.0312615	0.0921947	0.897653	0.537054	0.184549				UST	0.209819	0.346921	0.104592	0.118656
	TOFA 0.1.		0.855369	0.490902	0.820992	0.835047	0.566588				0.184669	0.297079	0.969097	0.641459	0.346747				IFN-l1	0.667393	1.85592	1.11788	1.64658
	TOFA UST		0.0179596	-0.0763985	0.0840625	0.517446	0.0602795				0.0195383	0.0439989	0.902277	0.630751	0.344414				IFN-l1-DMSO	1	1	1	1
IFNg																				R1	R3	R4	R5
	IFNg-DMSO		1	1	1	1					1	1	1	1					TOFA UST	3.0156	0.876715	2.08971	1.74969
	IFNg		0.718493	0.929036	0.750683	0.644137					1.26265	3.06097	1.25832	0.792168					TOFA 0.1.	1.99396	1.97107	2.22259	1.7613
	UST		0.048352	0.0130162	0.0278337	0.267002					0.24698	0.435293	0.0755457	0.462987					TOFA 1.	3.53838	4.36439	4.04688	2.84703
	FILGO 50.		0.392093	0.0909058	0.103783	0.244116					0.0381224	0.320194	0.0200127	0.362436					TOFA 10.	5.03232	2.76236	2.95709	2.09022
	FILGO 25.		0.649964	0.0309876	0.326358	0.263715					0.0264419	0.542187	0.0349794	0.369812					TOFA 25.	4.48819	1.63636	2.7835	2.71807
	FILGO 10.		0.944616	0.466241	0.433715	0.298471					0.0525056	0.50949	0.0585414	0.373523					UPA UST	2.56012	1.76769	1.55328	2.58493
	FILGO 1.		1.08487	0.501925	0.648593	0.423338					0.108103	1.30736	0.37052	0.617877					UPA 0.1.	1.69601	1.03812	1.63566	2.20144
	FILGO UST		0.0526883	0.0118461	0.0495408	0.174505					0.030075	0.227656	0.0151388	0.377532					UPA 1.	2.61494	1.4416	6.48729	2.72039
	UPA 25.		0.0805952	0.0143163	0.0335213	0.173448					0.0160574	0.304273	0.0150966	0.378514					UPA 10.	1.58768	1.15618	2.98882	2.02137
	UPA 10.		0.0738244	0.00869822	0.0334668	0.27027					0.0190276	0.221407	0.035167	0.356246					UPA 25.	2.01559	1.84697	4.69925	2.48395
	UPA 1.		0.0859726	0.0276512	0.0631813	0.237004					0.0410518	0.229963	0.0368232	0.4083					FILGO UST	3.50808	2.52377	3.57827	2.6071
	UPA 0.1.		0.273089	0.185687	0.182424	0.258815					0.0558885	0.259091	0.0544988	0.376092					FILGO 1.	1.63415	1.50902	6.76301	2.65579
	UPA UST		0.0369142	0.0129069	0.00242136	0.197					0.0258791	0.248155	0.00987308	0.343041					FILGO 10.	4.60611	3.05154	3.26218	2.71674
	TOFA 25.		0.0391185	0.01134	-0.0251845	0.201865					0.028103	0.139206	0.0265259	0.373649					FILGO 25.	4.24987	6.61082	2.81416	2.51508
	TOFA 10.		0.0449004	0.0189958	-0.0466654	0.171728					0.0248602	0.266525	0.0169788	0.39693					FILGO 50.	2.85322	1.4243	2.61654	1.8139
	TOFA 1.		0.314425	0.180282	0.0398789	0.235426					0.0524199	0.477917	0.0410831	0.309902					UST	1.29204	1.11111	1.17421	1.22784
	TOFA 0.1.		0.79384	0.406898	0.187898	0.311412					0.087182	0.983643	0.191542	0.503281					IFN-g	0.977029	1.18791	1.54426	0.914074
	TOFA UST		0.0833137	0.0182171	-0.0447598	0.32964					0.0363694	0.538639	0.0173065	0.289012					IFN-g-DMSO	1	1	1	1
IFNb
		1	2	3	4	5
Tofacitinib: UST (50uM)		0.0031691		0.0105262	0.0222112						0.0121484	0.0114755	0.0202612						TOFA UST	0.117407	0.0255682	0.135157
Tofacitinib: 0.1uM				0.920845	1.13963							0.15377	0.114728						TOFA 0.1	4.36846	0.723741
Tofacitinib: 1uM		0.309968		0.292215	0.83826						0.037661	0.0189151	0.0274609						TOFA 1.	2.86644	0.834236	2.91967
Tofacitinib: 10uM		0.0777829		0.0668975	0.0712123						0.00884097	0.0122744	0.0353885						TOFA 10.	2.42031	1.02207	3.37638
Tofacitinib: 25uM		0.0648907		0.0435692	0.0323112						0.00676505	0.0094654	0.0183757						TOFA 25.	1.69538	0.675266	2.87146
Tofacitinib: 50um		0.00304857									0.00715348								TOFA 50.			3.04924
Filgotinib:: UST (50uM)		0.00628981		0.0751299	0.0103236						0.000522005	0.0281904	0.019314						FILG UST	0.0505567	0.0212969	0.225053
Filgotinib:: 1uM		1.70988	0.535781	0.656791	1.21624						0.498441	0.133426	0.188574						FILG 1.	1.40292	0.891598	2.15579
Filgotinib:: 10uM		1.26415	0.303505	0.408194	0.664183						0.16846	0.057671	0.0453914						FILG 10.	1.80761	1.29803	3.80375
Filgotinib: 25uM		0.86822	0.168747	0.148083	0.269756						0.0308014	0.0142011	0.0307444						FILG 25.	2.31134	1.52931	3.89545
Filgotinib: 50um		0.481727	0.106279	0.122287	0.189292						0.00532457	0.0321034	0.0248441						FILG 50.	3.07931	1.38919	3.28127
Upadacitinib: UST (50uM		0.00875737		0.0773537	0.00857564	0.0127585					0.00957933	0.0438464	0.0258748	0.0396079					UPA UST	0.12028	0.0204968	0.101624
Upadacitinib: 0.1uM				0.361363	0.724748	0.126453						0.000885818	0.0562328	0.102509					UPA 0.1	0.944414	0.593022
Upadacitinib: 1uM		0.221291		0.195946	0.166962	0.040015					0.0066838	0.0208884	0.0314347	0.0815478					UPA 1.	1.06602	0.704169	1.60986
Upadacitinib: 10uM		0.0208928		0.0814788	0.0278385	0.0214717					0.012979	0.0261687	0.0286658	0.0486555					UPA 10.	1.05382	0.404769	1.61051
Upadacitinib: 25uM		0.0177713		0.04169	0.011309	0.0198316					0.01495	0.0168173	0.019333	0.0505325					UPA 25.	0.601515	0.254401	0.640203
Upadacitinib: 50um		0.0244378									0.0125619								UPA 50.			0.378086
IFN-B + DMSO		1	1	1	1	1					1	1	1	1					IFN-b-dmso	1	1	1
IFN-B				1.52076	1.01899	0.534794						1.02049	0.976004	1.05829					IFN-b UST	1.32686	1.26331
Unstimulated		0.0120935	0.138631	0.141503	0.0127012	0.0246458					0.0454328	0.0252797	0.0647466	0.0167618					UST	0.127134	0.00740499	0.102001
