## Supplementary Files_AS for "JAK and TYK2 inhibitors differentially modulate interferon/TNF-driven inflammation, stemness and proliferation in the colonic epithelium of ulcerative colitis": Supplementary_File_3.tsv

Image	Name	Class	Parent	ROI	Centroid X µm	Centroid Y µm	Num Detections	Num Negative	Num Positive	Positive %	Num Positive per mm^2	Area µm^2	Perimeter µm
JAK5	Epithelium	Epithelium	Image	Geometry	3110.5	1012.1	10279	5450	4829	46.98	4233	1140810.9	91001.3
HC1	Epithelium	Epithelium	Image	Geometry	1353	1166.7	7147	6468	679	9.5	1259.7	539007.7	38073.6
D13	Epithelium	Epithelium	Image	Geometry	1418.7	649.23	7985	6044	1941	24.31	2474.9	784262.7	44093.2
HC7	Epithelium	Epithelium	Image	Geometry	495.38	341.7	1105	1082	23	2.081	269.78	85253.5	5377.3
D11	Epithelium	Epithelium	Image	Geometry	1530.1	557.32	7555	7431	124	1.641	221.91	558776.3	30020.6
D10	Epithelium	Epithelium	Image	Geometry	4374.4	2129.7	18759	18093	666	3.55	499.53	1333251.3	79314.8
JAK8	Epithelium	Epithelium	Image	Geometry	3574.4	939.99	9729	5867	3862	39.7	3552.8	1087019.8	72333.6
JAK9	Epithelium	Epithelium	Image	Geometry	3051	1199.1	12665	10193	2472	19.52	1440	1716669.7	133133.3
JAK4_a	Epithelium	Epithelium	Image	Geometry	3797.2	3033.8	16221	11491	4730	29.16	3126.8	1512727.2	92803.6
JAK4_s	Epithelium	Epithelium	Image	Geometry	2175.8	5957.5	13656	9298	4358	31.91	3192.5	1365084	106682.1
JAK7	Epithelium	Epithelium	Image	Geometry	2806.5	1051.4	14104	9463	4641	32.91	2808.8	1652332.2	128396
JAK1	Epithelium	Epithelium	Image	Geometry	2557.8	691.71	8874	5128	3746	42.21	3875.8	966501.2	76256.2
JAK6	Epithelium	Epithelium	Image	Geometry	2624.8	3796.5	8402	3947	4455	53.02	4701.7	947530.4	63010.3
JAK10	Epithelium	Epithelium	Image	Geometry	4523.2	1277.4	14131	8527	5604	39.66	2964.4	1890441.1	118659
JAK11_a	Epithelium	Epithelium	Image	Geometry	1795.8	3864.2	11889	9075	2814	23.67	2766.6	1017116.9	59361.3
JAK11_s	Epithelium	Epithelium	Image	Geometry	3526.5	3433	7896	5302	2594	32.85	2928.2	885868.6	56509.9
D5	Epithelium	Epithelium	Image	Geometry	2624.9	1629.5	28472	28406	66	0.2318	30.9	2135679.1	123666.1
HC10	Epithelium	Epithelium	Image	Geometry	1211.9	1539.4	11008	10418	590	5.36	768.57	767662.4	46879.3
D3	Epithelium	Epithelium	Image	Geometry	1725.1	1059.3	11016	10074	942	8.551	1095.6	859841.8	49870.9
D8	Epithelium	Epithelium	Image	Geometry	3605.5	1881.6	13780	13773	7	0.0508	8.074	866936.7	54178.1
D9	Epithelium	Epithelium	Image	Geometry	4535.8	1682.7	25036	24520	516	2.061	239.98	2150213.1	113308.5
D2	Epithelium	Epithelium	Image	Geometry	3562.2	1345.4	23596	23422	174	0.7374	102.12	1703816.9	103475.5
D14	Epithelium	Epithelium	Image	Geometry	3770.9	1618.8	19019	18844	175	0.9201	117.34	1491435.1	88666
D7	Epithelium	Epithelium	Image	Geometry	2466.9	938.11	8207	8192	15	0.1828	23.72	632262.7	59338.6
D12	Epithelium	Epithelium	Image	Geometry	1164.5	765.76	8702	8690	12	0.1379	24.71	485610.1	33757.2
HC8	Epithelium	Epithelium	Image	Geometry	1137.8	973.68	9570	9568	2	0.0209	2.917	685637	48168.1
HC3	Epithelium	Epithelium	Image	Geometry	3109.4	1830.1	20244	20197	47	0.2322	34.45	1364108.6	77705.8
HC2	Epithelium	Epithelium	Image	Geometry	948.42	1160.1	5807	5567	240	4.133	505.6	474680.8	25487.6
D6	Epithelium	Epithelium	Image	Geometry	1002	1120.8	10564	10561	3	0.0284	4.345	690501.2	51212.9
HC9	Epithelium	Epithelium	Image	Geometry	1238.8	931.48	1890	1888	2	0.1058	13.18	151709.8	16407.9
HC5	Epithelium	Epithelium	Image	Geometry	2412.5	1212.9	13299	13294	5	0.0376	7.154	698932.5	52275.1
HC4	Epithelium	Epithelium	Image	Geometry	3356.6	1479.7	14186	14176	10	0.0705	10.29	971934.9	53044.9
D4	Epithelium	Epithelium	Image	Geometry	2150.4	885.78	13220	10043	3177	24.03	2670.7	1189590	90950.2
D1	Epithelium	Epithelium	Image	Geometry	506.22	1171.3	3203	2546	657	20.51	3031.7	216711.5	16819.7
HC6	Epithelium	Epithelium	Image	Geometry	2014	930.89	14822	11365	3457	23.32	2483.2	1392170.6	75379.9
JAK2	Epithelium	Epithelium	Image	Geometry	3582.9	3435.1	11219	6240	4979	44.38	4773.6	1043029.5	70206.7
JAK3	Epithelium	Epithelium	Image	Geometry	4641.9	1191.3	11848	6704	5144	43.42	4699.9	1094495.2	107474.9
