## Supplementary Files_AS for "JAK and TYK2 inhibitors differentially modulate interferon/TNF-driven inflammation, stemness and proliferation in the colonic epithelium of ulcerative colitis": Supplementary_File_4.xlsx

### Sheet: INFO
		This file contains the raw data from Multiplex
		Sheet name
	1	Multiplex data
		Condition detailes
		1: Unstimulated
		2: DMSO
		3: IFNγ
		4: IFNλ1
		5: TNF
		6: IFNγ+TNF
		7: Upadacitinib
		8: UPA+ IFNγ
		9: UPA+ IFNλ1
		10: UPA+TNF
		11: UPA+IFNγ+TNF
		12: Deucravacitinib
		13: Deu+IFNγ
		14: Deu+IFNλ1
		15: Deu+TNF
		16: Deu+IFNγ+TNF
		UPA-upadacitinib, DEU-deucravacitinib

### Sheet: Multiplex data
Column1	Donor_condition	CCL21	CXCL13	CCL27	CXCL5	CCL24	CCL26	CCL11	CX3CL1	CXCL6	CSF	CXCL1	CXCL2	CCL1	CXCL11	IFN.g	IL.1b	IL.2	IL.4	IL.6	CXCL8	IL.10	IL.16	CXCL10	CCL2	CCL8	CCL7	CCL13	CCL22	MIF	CXCL9	CCL3	CCL15	CCL20	CCL19	CCL23	CXCL16	CXCL12	CCL17	CCL25	TNF	Condition
1	40_1	414.17	1.76	0.89	426.06	280.27	47.43	7.56	59.35	17.71	8.67	1376.2	17.72	34.19	3.2	2.5	1.24	3.11	12.12	0.54	737.21	7.96	29.61	9.98	3.11	0.17	73.3	14.51	8.09	63077.3	6.71	0.9	709.19	511.31	51.56	0.19	151.34	1180.87	0.055	366.93	30.21	Unst
2	40_2	465.89	1.84	0.83	427.47	287.46	45.3	8.11	64.8	16.54	8.41	1390.47	19.49	34.69	2.82	2.5	1.22	3.59	12.94	1.19	711.01	8.73	30.13	9.77	2.73	0.16	78.05	14.63	8.39	62352.6	7.19	0.74	757.64	497.92	51.56	0.19	157.38	1370.11	0.055	392.75	30.85	DMSO
3	40_3	841.56	2.73	4.05	857.51	266.82	71.97	13.64	585.23	19.5	16.91	3491.52	63.38	53.49	7651.05	6827.6	2.33	6.83	15.6	6.29	830.79	16.16	46.54	5824.98	59.22	1.84	143.74	31.83	46	66627.1	80.96	1.29	944.84	392.84	131.44	0.19	169.32	1518.09	0.055	619.5	49.39	IFN.g
4	40_4	427.67	1.39	0.83	442.91	283.45	41.07	8.29	67.3	15.81	9.08	1415.21	18.32	34.36	38.96	3.01	1.16	3.7	12.02	0.67	839.05	7.16	27.54	49.18	2.66	0.14	73.3	12.59	9.18	62243.3	5.91	0.85	691.88	432.33	51.56	0.19	151.45	1014.64	0.055	350.83	28.43	IFN.L1
5	40_5	1023.9	3.54	4.05	929.87	302.2	97.89	14.44	268.29	111.59	45.52	12412.7	232.64	64.68	21.83	7.32	3.83	23.75	20.37	7.18	5049.9	22.62	72.74	46.84	6.04	0.79	202.2	50.71	114.68	68406.1	23.64	1.77	767.12	15539	135.32	1.23	165.16	1749.36	4.21	936.28	5511135	TNF
6	40_6	1292.72	5.03	8.27	1423.86	279.7	142.97	20.55	2306.73	62.13	85.74	23571.9	746.03	81.49	8033.6	4081.08	5.01	26.16	21.99	13.74	5310.19	24.2	97.75	14743.9	69.49	4.48	286.31	64.77	328.06	82293.6	196.52	2.17	1090.83	15539	210.34	6.56	214.07	2229.25	11.13	1424.9	778543	IFN.g_TNF
7	40_7	501.3	1.61	1.32	477.67	317.55	49.31	8.64	80.67	25.26	10.67	2011.72	23.19	36.98	3.95	3.17	1.41	3.59	12.78	1.06	1133.42	9.62	30.64	9.98	2.98	0.19	73.3	20.76	7.98	59595.4	6.51	1.29	756.63	550.29	60.58	0.19	157.11	1154.11	0.055	410.55	32.13	Upa
8	40_8	809.78	2.47	3.55	839.9	316.23	64.79	13.52	178.17	24.21	15.65	2010.75	28.66	50.87	14.35	7400.68	2.51	6.6	17.13	5.91	1263.98	15.48	47.02	26.7	54.87	1.63	143.74	26.21	18.8	65920	8.94	1.54	767.78	541.03	120.48	0.19	164.4	1585.01	0.055	586.12	45.2	Upa_IFN.g
9	40_9	459.73	1.5	0.83	485.94	325.95	42.12	8.64	65.3	19.61	9.98	1806.68	20.6	35.19	3.16	3.01	1.31	3.47	14.23	1.32	1174.7	10.48	33.7	9.13	2.69	0.2	82.69	19.79	7.34	62265.2	6.42	0.99	716.48	495.13	57	0.19	160.84	1187.94	0.055	381.45	32	Upa_IFN.L1
10	40_10	1090.87	3.77	4.31	1084.26	352.54	101.89	14.27	295.3	149.71	51.36	22379.4	260.03	63.99	22.44	7.01	3.74	23.1	19.18	8.95	4775.43	19.86	75.92	46.66	6.45	0.83	214.97	53.47	122.88	75732.2	24.07	1.86	851.94	15539	145.32	0.71	179.14	1680.91	3.9	1054.5	5511135	Upa_TNF
11	40_11	1202.01	4.81	7.05	1398.17	353.15	120.96	17.27	496.63	138.22	56.53	31125.8	263.9	75.28	283.01	3149.5	4.62	24.41	21.73	11.98	5991.06	25.92	90.25	2233.41	49.73	2.35	254.59	63.06	128.11	74883.6	25.17	2.08	909.44	15539	211.77	6.26	190.94	2126.95	5.31	1197.53	2044000	Upa_IFN.g_TNF
12	40_12	427.67	1.54	0.59	407.68	277	44.77	7.93	56.43	16.18	8.46	1227.05	17.72	34.02	2.36	2.39	1.09	3.59	11.5	1.58	718.1	7.58	27.8	8.22	2.92	0.11	70.87	12.41	7.12	61546.9	6.42	0.74	798.77	453.23	53.38	0.19	142.41	1097.19	0.055	331.55	28.3	Deu
13	40_13	802.55	2.65	3.8	810.85	248.29	63.42	14.56	499.4	18.84	14.42	2666.99	55.82	50.87	4069.49	6412.08	2.32	6.83	13.89	7.18	684.16	13.55	47.02	5512.6	54.15	1.69	147.41	27.73	42.91	63209.7	64.31	1.13	941.12	385.91	134.55	0.19	160.46	1463.69	0.055	564.53	45.85	Deu_IFN.g
14	40_14	414.17	1.5	0.83	411.93	282.37	40.01	8.29	48.77	17.01	8.57	1146.94	16.46	31.97	2.95	2.29	1.14	2.88	11.09	1.58	683.54	8.03	25.97	9.34	2.64	0.16	80.39	11.25	7.98	62615.5	6.56	0.74	762.27	442.67	44.14	0.19	143.63	1071.75	0.055	346.01	28.68	Deu_IFN.L1
15	40_15	1021.02	3.47	3.67	1019.75	292.92	90.49	13.87	247.89	145.36	37.64	13231.6	238.09	59.24	21.55	6.55	3.44	21.78	19.46	7.31	4650.02	21.24	72.74	51.99	5.65	0.7	218.11	63.8	116.34	71870.3	24.2	1.8	788.29	15539	146.85	2.29	158.85	1399.32	3.74	980.76	411294	Deu_TNF
16	40_16	1283.45	4.58	6.34	1405.18	292.59	125.63	19.77	2094.95	87.61	74.21	26421.3	798.84	79.04	8033.6	2730.01	5.01	24.63	25.42	12.36	5799.4	26.78	94.01	17712.2	58.02	3.65	280.65	62.47	343.89	73231.3	278.82	2.2	1231.67	15539	203.87	7.15	197.13	2451.74	10.24	1294.96	163520	Deu_IFN.g_TNF
17	65_1	304.07	1.02	0.59	239.02	30.5	24.56	6.32	25.87	10.63	5.01	979.18	13.66	26.83	4.59	1.56	0.74	1.68	5.05	0.005	276.08	4.65	17.88	7.25	3.22	0.1	41.37	8.45	6.44	56265.7	4.64	0.22	259.73	256.34	28.56	0.19	114.08	739.23	0.055	225.88	19.37	Unst
18	65_2	304.07	1.13	0.41	266.76	34.67	24.05	6.75	28.01	10.94	4.78	1020.5	13.66	25.45	4.67	1.61	0.73	1.68	5.18	0.41	277.85	4.23	15.64	8.22	3.04	0.08	35.15	7.89	6.79	59553	4.42	0.13	274.91	277.96	28.56	0.19	118.25	806.37	0.055	235.48	19.86	DMSO
19	65_3	710.4	2.47	3.05	714.9	35.37	44.24	12.42	306.04	14.3	12.03	2149.93	32.67	45.39	2108.1	8121.21	1.84	6.37	10.35	5.66	259.42	11.73	34.2	3033.45	55.66	1.78	128.64	23.84	31.76	62571.6	17.08	1.04	363.1	227.95	104.49	0.19	121.21	1090.8	0.055	425.14	35.08	IFN.g
20	65_4	322.03	0.87	0.35	248.33	32.53	25.06	6.32	26.72	9.35	5.01	992.69	13.66	25.25	52.32	1.77	0.68	1.19	4.53	0.005	259.9	4.15	17.05	58.87	2.76	0.04	41.37	6.95	9.09	56429.2	4.3	0.065	283.52	233.71	26.52	0.19	113.14	745.87	0.055	197.05	17.38	IFN.L1
21	65_5	1026.77	3.54	4.12	782.9	44.38	85.97	13.87	192.59	56.6	15.02	13154.3	137.41	59.96	28.99	6.3	3.27	21.34	13.14	5.91	3785.73	16.59	68.4	131.75	6.52	0.75	192.41	48.66	114.88	66695.8	22.62	1.71	322.79	15539	128.33	0.19	124.21	1843.39	3.5	872.85	5511135	TNF
22	65_6	1311.06	4.66	7.18	1398.17	41.27	125.63	20.03	1440.73	33.88	23.68	29245.5	347.79	77.8	4364.03	6121.08	4.77	25.17	17.74	12.74	4445.98	26.49	88.92	15791.4	80.74	6.06	272.07	60.86	167.24	72402.8	269.87	2.19	914.03	15539	195.91	5.28	138.15	2397.69	6.07	1274.21	774825	IFN.g_TNF
23	65_7	322.03	1.06	0.12	229.65	30.98	21.56	6.75	22.92	10.63	4.43	937.8	13.66	25.45	3.76	1.66	0.68	1.43	5.18	0.005	286.72	4.42	16.21	6.72	2.92	0.06	38.31	8.18	6.44	54248.6	4.64	0.39	235.21	239.03	31.58	0.19	106.38	693.27	0.055	213.08	17.63	Upa
24	65_8	702.2	2.21	2.61	628.72	38.19	42.38	11.23	124.52	15.81	10.28	995.13	23.68	42.35	15.63	8320.14	1.9	4.76	9.38	4.64	265.94	9.9	32.17	22.6	51.22	1.52	112.82	17.04	17.93	61222.3	6.95	0.95	272.08	245.83	103.68	0.19	114.38	1023.72	0.055	423.52	32	Upa_IFN.g
25	65_9	242.66	1.24	0.35	251.41	37.57	24.56	6.21	23.34	9.68	5.12	928.33	12.07	25.25	3.95	1.35	0.72	2.04	4.79	0.005	284.47	4.34	16.77	5.59	2.75	0.06	41.37	6.97	5.95	55412.6	4.42	0.28	275.24	246.98	32.57	0.19	113.54	732.98	0.055	203.46	18.62	Upa_IFN.L1
26	65_10	973.83	2.95	3.42	735.54	43.85	85.97	13.34	145.44	41.59	15.43	27766.2	126.72	58.02	26.86	5.79	3.27	21.12	12.63	5.41	4085.41	14.18	65.41	117.19	5.32	0.63	182.43	59.29	117.11	68826.7	22.69	1.77	296.22	15539	139.95	0.19	124.85	1578.81	2.55	876.36	5511135	Upa_TNF
27	65_11	1245.75	4.17	5.96	1149.41	42.67	113.41	16.57	326.33	50.9	20.12	13690.5	163.63	71.52	207.02	6185.06	4.58	25.39	15.6	10.84	4079.64	23.29	81.78	3139.44	51.64	1.99	244.18	57.25	132.56	70194.3	24.33	1.95	314.33	15539	169.45	5.28	124.58	1888.15	5.02	1058.12	113714	Upa_IFN.g_TNF
28	65_12	304.07	0.95	0.35	331.15	48.44	28.1	6.09	32.36	11.39	5.35	1438.1	12.89	27.59	4.25	1.66	0.74	1.55	5.93	0.005	373.76	5.52	19.54	6.72	3.33	0.08	47.25	13.01	6.67	57003.8	5.13	0.47	299.19	303.45	32.57	0.19	126.26	763.27	0.055	251.47	20.11	Deu
29	65_13	1003.57	3.17	3.8	914.98	52.06	86.25	13.58	191.27	65.67	15.7	19362.9	169	58.38	28.86	5.99	3.31	20.69	13.04	6.93	4108.6	18.07	67.25	121.01	6.27	0.68	202.2	53.13	122.84	67431.7	22.43	1.71	327.04	15539	123.63	0.19	128.46	1597.46	2.18	841.41	5511135	Deu_IFN.g
30	65_14	285.03	1.17	0.59	304.49	44.79	26.58	6.96	41.33	13.24	5.12	1224.69	12.89	26.04	4.37	1.45	0.86	1.68	5.56	0.005	332.04	5.95	16.21	6.72	2.93	0.07	41.37	10.44	6.67	55696	4.75	0.79	284.61	292.09	32.57	0.19	122.49	817.74	0.055	227.48	19.61	Deu_IFN.L1
31	65_15	710.4	2.21	3.42	727.81	47.17	47.43	12.03	378.23	17.48	11.74	3020.46	39.09	45.67	2325.72	7927.22	1.88	5.45	9.86	5.66	341.3	11.98	35.71	3685.13	54.71	1.68	112.82	29.91	36.14	61049.7	26.88	1.08	376.16	261.45	106.92	0.19	126.87	1224.93	0.055	447.9	36.5	Deu_TNF
32	65_16	1288.09	4.73	7.56	1367.72	52.78	120.38	20.3	1617.72	55.7	24.89	23052.9	507.83	76.12	8033.6	5390.09	4.76	25.17	17.97	11.98	5519.94	27.11	94.45	13882.5	87.05	6.83	253.12	57.83	203.68	72354.3	318.66	2.38	831.58	15539	221.76	4.37	145.87	2425.29	6.87	1257.29	179627	Deu_IFN.g_TNF
33	49_1	453.49	1.06	0.83	361.8	339.06	42.65	7.93	50.66	11.83	10.47	1703.59	17.72	31.97	4.33	2.39	1.08	2.64	13.59	0.28	571.09	6.1	26.49	9.13	2.37	0.12	58.21	16.07	9.57	63386.4	6.01	0.95	447.31	482.86	36.5	0.19	159.47	1163.29	0.055	337.97	28.94	Unst
34	49_2	400.24	1.39	0.83	373.36	359.91	43.71	7.56	56.43	11.24	11.45	1575.37	17.72	32.66	4.71	2.29	1.12	3.35	13.74	0.67	520.27	6.18	24.91	9.13	2.41	0.1	68.42	17.02	9.57	64880.4	6.12	0.9	445.82	476.64	46.95	0.19	158.71	1013.82	0.055	349.23	29.7	DMSO
35	49_3	816.94	2.73	4.81	875.06	298.85	73.08	15.43	550.25	14.81	16.38	4459.8	58.15	50.47	2675.72	7602.86	2.28	6.83	15.5	7.94	618.17	14.33	44.36	7787.6	68.07	1.68	147.41	35.42	76.06	68920.4	171.64	1.21	611.82	477.85	124.41	0.19	186.18	1646.26	0.58	569.5	52.55	IFN.g
36	49_4	370.87	1.61	0.95	371.92	324.61	44.77	7.93	60.33	10	10.77	1806.11	18.32	30.19	62.82	2.81	1.1	2.88	12.58	1.06	606.79	6.23	26.76	88.03	2.38	0.16	82.69	14.47	13.65	65398.8	6.22	0.95	460.15	531.07	47.87	0.19	171.39	1157.16	0.055	357.27	30.46	IFN.L1
37	49_5	1085.44	3.13	4.05	978.05	331.62	94.47	13.28	239.32	59.26	42.84	20268.4	208.83	60.68	24.06	6.81	3.46	22.22	17.41	6.93	4752.17	18.34	67.94	122.55	4.19	0.65	195.7	51.99	139.58	71340.6	23.25	1.83	463.56	15539	126.76	0.19	170.91	1531.24	4.28	876.36	5511135	TNF
38	49_6	1260.01	4.81	7.24	1415.69	292.4	137.95	21.06	2215.73	68.18	52.82	29034.6	821.76	79.35	8033.6	3868.88	5.12	25.94	23.41	11.73	5697.96	28.78	93.13	14971.1	57.37	3.38	272.07	63.8	436.62	79611.1	183.71	2.17	938.5	15539	206.75	6.56	205.49	2250.79	9.44	1355.74	5248700	IFN.g_TNF
39	49_7	385.83	1.43	0.83	379.12	366.72	42.38	6.86	42.71	12.12	10.67	1777.33	18.32	31.62	4.82	2.39	1.18	2.64	13.34	0.005	598.59	7.21	25.97	8.45	2.41	0.13	68.42	15.88	9.18	62068.7	5.71	0.79	431.15	508.83	46.01	0.19	152.09	1107.01	0.055	349.23	26.78	Upa
40	49_8	773	2.58	3.05	722.65	329.48	59.04	12.73	147.28	15.69	14.65	1675.08	23.68	48.45	25.53	7678.21	2.07	5.22	17.79	5.41	539.68	13.4	39.45	51.99	44.72	1.56	132.48	23.46	19.72	65421.3	7.85	1.47	416.75	451.79	99.62	0.19	154.38	1587.6	0.055	526.51	38.43	Upa_IFN.g
41	49_9	414.17	1.8	0.95	369.03	380.44	41.59	7.65	48.77	9.35	9.88	1645.93	18.32	30.55	4.33	2.08	1.08	2.88	14.33	0.54	566.66	6.6	24.91	9.13	2.23	0.13	63.4	15.43	8.6	58625	6.32	0.79	409.18	451.14	49.72	0.19	153.15	1049.5	0.055	341.19	27.03	Upa_IFN.L1
42	49_10	997.69	3.47	3.67	910	391.91	95.61	14.78	225.24	47.84	41.56	14007.8	205.19	59.48	24.29	6.35	3.6	20.69	20.1	6.04	4934.85	19.63	67.02	116.15	4.38	0.63	195.7	51.71	135.89	70052	23.02	1.8	473.36	15539	143.02	0.71	165.95	1726.35	3.08	883.37	5511135	Upa_TNF
43	49_11	1211.86	4.14	6.6	1284.1	391.76	113.99	16.77	395	46.46	45.3	25342.7	225.76	70.53	325.21	3624.11	4.38	25.5	21.9	12.23	4802.23	24.27	83.12	3775.91	50.97	1.94	239.66	56.06	153.21	72889.3	25.23	2.01	506.34	15539	199.53	5.11	172.18	2451.04	5.1	1109.08	5511135	Upa_IFN.g_TNF
44	49_12	385.83	1.24	0.59	361.8	323.89	38.96	8.2	49.71	10.63	9.88	1775.8	18.91	31.97	3.88	2.29	1.08	2.64	12.48	0.41	566.66	6.4	24.91	8.45	2.37	0.15	58.21	18.47	9.09	58331.8	6.01	0.79	393.96	431.93	42.25	0.19	147.7	1163.29	0.055	299.48	26.9	Deu
45	49_13	787.91	2.73	3.42	740.68	321.61	65.89	13.52	436.36	12.69	16.73	3504.54	50.11	49.94	3496.37	6678.21	2.43	6.6	16.08	6.42	525.23	12.75	42.65	5464.25	50.51	1.55	143.74	29.77	57.53	65466.6	97.99	1.29	528.96	387.69	116.52	0.19	169.8	1492.49	0.055	567.84	45.98	Deu_IFN.g
46	49_14	385.83	1.17	0.83	370.48	330.93	40.54	7.75	45.49	10.94	9.98	1608.07	16.46	31.97	5.62	2.29	1	2.88	13.04	0.41	513.78	7.58	25.44	9.13	2.62	0.11	63.4	13.33	9.75	60362.4	6.32	0.99	413.74	484.26	38.43	0.19	154.04	1171.18	0.055	318.71	27.16	Deu_IFN.L1
47	49_15	952.49	2.58	3.42	844.94	324.61	83.43	12.92	162.82	60.14	35.36	6012.43	185.2	56.03	19.22	5.84	2.91	20.25	18.35	4.77	4244.25	16.75	62.16	95.48	3.37	0.61	179.05	49.69	123.81	44721.5	22.09	1.61	399.46	14799	128.33	0.19	145.53	1520.61	1.35	714.01	28955.8	Deu_TNF
48	49_16	1250.52	4.58	7.37	1325.41	321.14	130.9	20.38	2077.47	66.75	52.89	22652.3	774.23	79.04	8033.6	3388.76	4.84	25.94	24.12	11.98	5431.65	25.84	93.35	14687.8	51.25	3	254.59	61.09	429.93	78012	203.02	2.41	926.92	15539	204.59	6.26	196.42	2088.86	7.88	1332.87	5511135	Deu_IFN.g_TNF
49	52_1	322.03	0.95	0.47	427.47	44	25.06	6.86	49.24	16.66	8.46	1690.13	14.04	25.65	2.59	2.08	0.9	1.43	5.74	0.28	900	8.96	18.99	7.25	3.59	0.08	41.37	14.51	8.79	56592.9	4.75	0.68	101.3	294.83	41.3	0.19	131.32	792.05	0.055	248.28	20.11	Unst
50	52_2	285.03	0.76	0.47	351.64	42.76	22.55	5.98	46.89	13.91	7.53	1437.2	13.66	26.83	2.21	1.77	0.8	2.16	5.37	0.54	819.04	8.11	17.33	6.72	3.25	0.08	41.37	14.82	7.98	55251.1	4.75	0.28	110.61	284.56	34.55	0.19	123.07	789.79	0.055	237.08	20.74	DMSO
51	52_3	750.11	2.32	3.17	882.56	42.55	47.97	13.46	488.36	16.78	14.92	3192.32	56.61	45.11	3381.47	7880.73	2.2	6.6	9.65	6.17	778.46	13.37	35.96	7448.61	55.19	2	124.76	33.07	33.12	59468.2	316.01	1.04	193.72	256.69	106.11	0.19	147.7	1199.02	0.055	464.2	40.51	IFN.g
52	52_4	285.03	1.09	0.41	364.7	43.8	27.08	6.32	55.46	17.71	8.31	1582.84	15.8	25.65	52.32	2.5	0.96	1.92	5.3	0.28	850.19	7.53	18.71	105.17	3.36	0.1	38.31	14.74	10.48	55412.6	4.97	0.47	118.89	297.98	40.35	0.19	135.64	786.79	0.055	245.08	22.11	IFN.L1
53	52_5	979.85	3.06	3.8	1079.41	49.74	83.43	13.04	220.38	63.3	28.57	9697.97	130.54	58.02	14.73	5.58	3.23	20.36	12.84	5.66	4615.44	19.61	61.23	115.76	10.54	0.56	205.42	48.28	120.35	64030.1	21.79	1.59	136.87	15539	123.63	0.19	138.96	1570.05	0.58	817.08	231755	TNF
54	52_6	1231.33	4.66	7.05	1346.59	47.52	119.8	20.47	1630.07	62.13	35.52	13212.2	495.56	76.44	8033.6	4880.12	4.66	24.52	18.63	12.11	6081.3	24.39	86.7	15548	148.95	10.49	256.07	63.73	179.57	76663.6	230.57	2.15	478.69	15539	185.7	6.56	170.91	2447.55	4.21	1244.16	104326	IFN.g_TNF
55	52_7	264.66	1.24	0.24	320.83	40.82	22.3	6.32	37.7	14.81	7.63	1342.11	11.21	24.84	2.08	1.45	0.83	1.68	4.66	0.005	799.87	7.38	17.33	6.72	2.74	0.06	21.08	14.67	7.56	54528.1	4.42	0.39	90.9	246.34	32.57	0.19	112.2	726.75	0.055	214.68	17.87	Upa
56	52_8	714.47	2.06	3.05	741.96	44.97	40.54	10.81	147.28	17.25	12.36	1335.16	22.69	42.79	20.13	7712.9	1.89	5.34	8.94	4.39	733.57	12.25	34.71	66.75	53.33	1.47	108.72	20.47	18.13	54608.1	6.32	0.92	105	230.25	93.05	0.19	120.14	958.46	0.055	421.9	31.23	Upa_IFN.g
57	52_9	285.03	1.09	0.35	350.18	48.69	27.08	5.86	41.33	12.12	7.63	1380.19	12.89	25.45	2.06	1.87	0.89	1.68	5.68	0.28	790.69	7.36	18.71	7.74	2.97	0.08	21.08	14.47	8.39	52279.6	4.86	0.47	103.56	262.48	33.56	0.19	125.39	785.67	0.055	222.68	19.86	Upa_IFN.L1
58	52_10	976.85	3.1	3.99	880.06	49.01	79.78	13.58	230.14	52.83	30.17	19205.6	102.56	57.28	16.56	5.48	3.03	19.37	12.53	5.53	4994.86	18.54	59.6	112.3	8.64	0.68	189.11	44.65	121.11	69531.8	21.76	1.59	151.83	15539	119.69	0.19	146.45	1533.77	1.35	862.35	5511135	Upa_TNF
59	52_11	1202.01	4.21	6.21	1334.83	49.83	105.05	16.67	429.36	60.14	33.88	12145.6	146.75	68.99	354.41	4702.55	4.14	24.19	15.36	10.21	5033.05	25.47	79.31	5580.2	68.47	2.14	224.35	59.13	125.26	69720.6	27.01	2.04	169.18	15539	166.47	3.08	141.73	1938.35	3.74	1094.47	120032	Upa_IFN.g_TNF
60	52_12	355.31	0.95	0.35	367.59	51.1	27.08	7.16	50.66	14.3	8.36	1711.17	14.4	25.85	2.7	2.13	0.86	1.92	5.05	0.8	900.68	8.15	21.17	8.22	4.01	0.06	47.25	15.43	8.6	59425.9	4.86	0.55	144.81	341.36	49.72	0.19	129.77	875.39	0.055	257.87	21.36	Deu
61	52_13	718.51	2.28	3.67	824.76	44.15	47.43	12.73	415.49	14.69	14.19	2601.66	43.92	45.39	3717.27	7562.61	1.83	5.45	9.49	5.53	691.3	13.13	36.21	4976.49	46.36	1.93	126.71	30.61	32.08	57748.2	260.6	1.11	192.86	251.17	122.05	0.19	136.73	1079.77	0.055	447.9	38.95	Deu_IFN.g
62	52_14	285.03	0.95	0.24	331.15	41.78	25.06	6.54	45.95	15.32	7.74	1376.2	14.4	27.21	2.15	1.72	0.9	1.68	4.66	0.01	762.64	7.48	20.08	7.25	3.31	0.09	35.15	11.69	8.5	56429.2	4.97	0.55	113.74	295.19	38.43	0.19	123.7	762.9	0.055	229.08	18.62	Deu_IFN.L1
63	52_15	1026.77	2.65	3.42	952.15	49.91	81.46	12.92	206.68	88.26	27.84	9469.25	129.71	56.78	14.05	5.89	3.15	19.81	12.53	6.04	4757.69	20.69	62.16	110.33	9.88	0.67	185.78	50.16	118.34	67017	21.89	1.74	150.52	15539	126.76	0.19	134.73	1483.52	1.57	820.55	173118	Deu_TNF
64	52_16	1219.2	3.73	7.11	1366.54	46.31	123	20.21	1583.98	58.89	34.59	12076.9	444.81	73.14	6412.42	4159.62	4.27	24.63	16.18	9.96	4637.74	25.09	87.59	14509.1	113.32	6.84	263.39	74.42	191.05	70289.4	242.04	2.2	506.15	15539	182.76	4.17	154.85	1826.36	4.51	1197.53	352752	Deu_IFN.g_TNF
65	57_1	285.03	1.21	0.35	257.57	28.76	28.1	5.62	32.8	8.66	4.43	612.71	15.11	26.63	15.52	2.19	0.82	1.92	4.92	0.005	465.84	5.22	17.05	9.56	6.26	0.06	41.37	6.42	6.32	53061.5	4.7	0.71	138.31	322.06	30.58	0.19	92.95	754.74	0.055	251.47	21.11	Unst
66	57_2	355.31	0.87	0.47	320.83	47.23	26.32	5.49	29.74	9.68	5.07	759.94	17.1	27.21	12.95	1.77	0.83	1.8	5.43	0.005	497.76	6.3	17.88	9.56	5.9	0.06	47.25	7.68	7.12	55980.4	5.13	0.68	183.01	348.99	32.57	0.19	96.59	956.45	0.055	245.08	19.74	DMSO
67	57_3	693.9	2.36	2.92	686.38	35.94	45.83	11.5	178.17	13.24	10.67	963.79	29.49	43.09	1140.21	7328.03	1.92	5.91	9.05	5.66	451	11.45	33.19	3304.37	57.03	1.86	116.85	17.66	23.82	59722.8	12.05	1.04	226.88	319.55	96.34	0.19	99.62	1228.98	0.055	431.64	36.37	IFN.g
68	57_4	218.54	0.8	0.35	266.76	32.2	20.56	5.86	35.91	6.37	4.07	619.15	13.28	26.63	112.4	2.5	0.78	2.04	5.18	0.01	448.29	4.55	16.77	197.71	5.5	0.04	28.46	6.97	7.12	56000.7	4.75	0.62	173.89	298.26	35.52	0.19	96.69	856.02	0.055	233.88	20.61	IFN.L1
69	57_5	979.85	2.39	2.99	618.15	44.09	70.59	13.04	90.24	19.83	11.16	4057.21	60.18	56.65	29.16	4.61	2.41	17.93	11.4	4.39	3294.43	14.62	55.37	83.82	10.5	0.52	156.45	33.69	106.22	61373.7	20.71	1.77	229.03	15539	94.7	0.19	99.15	1778.68	0.055	751.58	5511135	TNF
70	57_6	1194.57	3.69	6.28	1116.91	46.31	100.18	16.87	610.02	20.15	16.73	4634.3	122	69.87	2978.02	4460.33	3.8	23.32	15.02	10.47	3552.32	19.86	80.43	11079.6	66.25	3.48	239.66	55.24	121.65	72548.5	91.65	2.01	459.52	1773.51	166.47	4.93	107.76	1998.45	0.86	1070.81	126671	IFN.g_TNF
71	57_7	339.06	0.95	0.53	262.17	49.4	25.56	5.86	30.17	11.54	5.29	665.19	13.66	27.02	11.1	1.66	0.82	1.92	5.68	0.005	470.25	5.32	18.71	9.56	5.75	0.1	41.37	7.1	5.95	56511	4.97	0.62	192.75	329.36	32.57	0.19	90.28	786.79	0.055	254.67	20.61	Upa
72	57_8	718.51	2.21	3.17	644.53	66.11	43.71	11.09	138.77	15.32	10.47	722.75	23.19	41.91	81.72	6857.68	1.88	4.29	10.4	3.62	494.32	12.43	36.96	226.62	52.43	1.51	114.84	16.15	18.67	58331.8	7.52	1.21	243.44	314.24	92.23	0.19	96.72	1339.36	0.055	434.88	34.82	Upa_IFN.g
73	57_9	339.06	1.09	0.83	294.01	68.1	31.94	6.54	31.92	8.31	4.95	669.12	13.66	29.1	9.96	2.29	0.88	1.68	6.41	0.67	470.55	5.14	18.71	8.22	5.12	0.11	47.25	6.55	6.44	57603	5.18	0.62	248.72	342.38	26.52	0.19	98.88	1020.42	0.055	257.87	21.61	Upa_IFN.L1
74	57_10	967.78	2.95	3.17	794.35	76.6	75.87	13.04	119.28	19.5	11.45	6416.04	71.2	52.97	34.61	5.38	2.73	18.92	11.81	3.88	3630.84	15.5	62.16	116.34	12.31	0.57	189.11	43.18	99.45	61481.9	21.15	1.58	330.79	15539	110.93	0.19	102.58	1437.65	0.055	779.07	357375	Upa_TNF
75	57_11	1125.56	3.47	5.19	1020.97	63.26	97.32	15	240.74	22.63	15.56	6886.83	74.42	66.63	300.58	3595.97	3.68	22.22	15.12	10.72	3716.46	18.6	73.65	3196.37	66.38	1.86	228.99	54.48	111.56	65331	21.15	1.83	312.22	15539	158.97	3.08	102.28	2086.38	0.42	959.36	98614.4	Upa_IFN.g_TNF
76	57_12	339.06	1.17	0.47	316.39	44.03	26.07	5.86	34.13	7.57	4.43	681.78	12.89	24.84	10	1.24	0.84	1.92	5.74	0.005	444.54	5.29	18.71	8.45	4.21	0.08	47.25	7.05	5.45	51159.1	5.29	0.79	203.28	357.87	30.58	0.19	90.82	897.26	0.055	241.88	20.61	Deu
77	57_13	718.51	1.8	2.8	682.47	52.78	43.18	12.03	179.47	11.83	11.64	968.51	27.8	44.54	1348.99	6369.92	1.8	5.68	10.45	4.13	442.11	11.06	34.71	2814.48	53.67	1.64	120.83	13.96	26.9	54848.7	12.21	0.99	302.05	288.46	115.72	0.19	97.13	1278.96	0.055	443.01	36.37	Deu_IFN.g
78	57_14	355.31	1.02	0.59	263.7	50.59	22.05	5.62	30.61	11.24	4.66	640.67	14.4	26.83	10.23	1.77	0.84	1.92	6.29	0.28	446.91	5.4	16.77	9.56	4.67	0.06	28.46	7.01	5.71	53970.1	4.75	0.62	221.95	336.95	32.57	0.19	91.87	878.5	0.055	241.88	20.61	Deu_IFN.L1
79	57_15	967.78	3.47	3.55	790.54	55.77	69.2	12.92	104.5	24.97	11.93	5652.07	69.49	57.65	27.2	5.22	2.97	18.59	12.07	4.9	3480.06	15.13	59.83	95.88	10.59	0.58	179.05	44.02	99.18	62025.2	20.68	1.98	279.1	15539	102.87	0.19	91.4	1457.77	0.055	801.5	288139	Deu_TNF
80	57_16	1151.58	3.88	6.21	1144.61	47.98	100.75	17.17	710.14	24.01	18.02	6299.68	163.55	68.76	3128.57	3612.6	3.76	23.1	15.12	9.46	4039.59	23.58	76.6	10955.7	72.6	3.3	239.66	51.26	128.11	69626.1	96.82	2.09	529.71	15539	170.94	2.57	100.66	1969.73	1.67	1069	85164.7	Deu_IFN.g_TNF
81	16_1	314.28	1.15	0.68	228.5	339.15	37.46	7.87	25.87	6.5	5.18	893.07	17.82	33.34	23.79	0.72	0.81	2.2	10.98	1.03	362.78	4.53	19.65	10.73	1.98	0.12	59.59	10.86	8.41	52666.2	6.27	0.065	494.43	324.37	27.99	0.19	99.4	1013.78	0.055	290.69	24.47	Unst
82	16_2	334.5	1.22	0.63	275.83	359.35	36.55	8.3	32.17	4.23	5.07	880.66	15.88	32.48	23.02	0.82	0.81	2.45	12.36	1.03	352.91	4.25	19.65	9.2	2.14	0.11	67.77	11.4	8.04	53170.4	6.32	0.13	552.66	318.81	31.64	0.19	103.72	1034.03	0.055	271.3	22.87	DMSO
83	16_3	581.82	2.42	3.07	589.66	291.24	68.24	14.43	304.21	10.68	11.71	2163.45	57.06	54.29	8033.6	3944.78	1.89	5.78	13.78	5.26	329.31	10.32	36.69	56696.2	45.55	1.72	143.85	31	57.46	57165.1	41.38	0.84	690.24	285.78	101.42	2.09	108.86	1478.56	0.055	489.31	40.59	IFN.g
84	16_4	281.13	1.15	0.58	229.83	293.75	38.37	8.09	30.89	5.02	5.38	899.85	13.73	29.82	318.63	1.59	0.65	1.44	9.59	0.26	336	4.03	19.39	322.41	1.98	0.17	62.36	9.54	19.15	56715.4	5.6	0.065	563.37	386.5	33.44	0.19	113.87	1156.58	0.055	256.8	21.96	IFN.L1
85	16_5	773.3	3.1	3.38	830.42	350.3	102.63	16.06	196.42	47.45	16.09	9575.76	329.66	70.2	100.79	2.64	3.12	20.03	16.3	7.46	5559.4	15.39	62.65	531.99	7.27	0.68	229.14	60.49	154.07	62133.1	25.38	1.46	604.53	15539	129.6	3.58	108.4	1916.85	4.91	930.43	5511135	TNF
86	16_6	972.63	4.86	6.41	1162.5	362.39	156.56	22.68	1770.01	33.74	26.33	15046.5	1031.22	93.58	8033.6	1379.23	4.39	24.73	21.9	13.32	6823.24	21.62	85.71	216639	92.54	13.01	315.7	70.36	338.86	70051.6	306.81	1.77	1490.43	15539	204.08	6.22	119.98	2475.82	8.68	1338.48	5511135	IFN.g_TNF
87	16_7	303.65	1	0.49	204.24	343.15	32.35	7.64	25.87	5.78	4.54	750.93	13.73	30.04	21.05	0.59	0.71	1.95	11.03	0.005	337.55	4.46	19.39	9.83	1.77	0.11	56.78	8.49	6.55	47124.4	6.21	0.13	476.84	241.21	29.82	0.19	85.21	890.63	0.055	242.31	20.48	Upa
88	16_8	576.26	1.74	2.45	610.37	348.01	53.24	12.71	99.22	9.78	10.37	861.44	24.4	47.54	173.48	4971.95	1.6	5.67	14	4.89	349.87	9.03	34.85	325.91	39.74	1.43	133.39	16.67	18.53	54544.9	8.03	0.84	521.19	281.56	90.75	1.36	103.36	1329.2	0.055	441.14	31.97	Upa_IFN.g
89	16_9	256.55	0.86	0.68	221.8	360.96	34.14	7.41	22.58	5.41	4.86	790.79	16.28	30.27	26.23	0.78	0.76	1.69	10.64	0.13	337.58	3.96	19.39	9.52	2	0.06	38.7	8.65	7.46	51401.6	5.6	0.065	553.42	312.99	26.14	0.19	104.6	1131.45	0.055	232.67	22.19	Upa_IFN.L1
90	16_10	750.22	3.1	3.07	779.56	398.3	97.92	15.36	183.58	32.44	17	23727.5	275.61	67.09	119.13	3.05	2.96	17.55	16.6	6.85	5763.76	16.44	62.23	549.51	6.53	0.64	190.98	65.35	145.78	65922.4	25.79	1.45	598.61	15539	120.81	3.45	116.48	1766.97	4.22	912.51	5511135	Upa_TNF
91	16_11	879.57	3.86	4.88	1030.31	390.94	124.46	19.6	427.44	33.44	21.16	31702.5	362.27	84.61	2065.43	1646.44	3.83	22.7	20.73	11.13	5693.2	21.99	78.54	206323	44.94	2.49	270.26	72.28	179.02	65626.6	30.29	1.74	667.76	15539	172.36	5.32	117.2	2707.62	6.57	1149.71	5511135	Upa_IFN.g_TNF
92	16_12	269.13	1	0.4	251.03	351.93	38.98	7.75	27.53	5.78	4.54	881.6	15.88	32.91	25.38	0.63	0.82	2.2	10.3	0.26	363.25	4.79	19.39	11.02	2.14	0.12	62.36	10.64	7.66	50009.2	6.97	0.13	550.01	387.73	27.99	0.19	99.17	1041.29	0.055	261.63	23.44	Deu
93	16_13	587.31	2.27	3.17	593.12	319.85	64.05	15.23	254.69	11.56	11.13	2160.15	45.92	55.66	8033.6	4122.23	1.85	5.32	14.27	5.01	328.75	11.64	36.69	20726.2	45.14	1.69	139.7	29.39	57.3	57968.6	36.05	0.84	726.49	290.78	109.69	1.92	109.93	1363.68	0.055	522.75	38.32	Deu_IFN.g
94	16_14	256.55	1	0.68	202.88	283.42	29.38	7.41	17.76	4.23	4.22	601.62	12.8	29.36	20.63	0.56	0.68	2.2	8.61	0.005	246.24	3.38	16.3	9.83	1.88	0.06	45	7.02	7.07	48789.8	5.47	0.36	483.08	270.53	25.21	0.19	86.05	808.55	0.055	218.22	17.51	Deu_IFN.L1
95	16_15	754.47	2.79	3.28	758.42	339.19	94.9	15.1	151.46	41.11	14.7	9073.56	286.31	68.19	96.63	2.45	2.99	18.63	16.43	6.24	5402.71	14.89	57.52	498.19	6.89	0.57	205.8	59.67	144.93	61893.7	24.14	1.41	600.47	6472.21	113.41	3.58	103.85	1850.22	4.08	873.26	5511135	Deu_TNF
96	16_16	956.08	4.24	5.42	1237.49	370.24	151.98	21.28	1860.29	35.9	25.34	35890.7	955.05	91.82	8033.6	1696.57	4.41	22.92	21.2	12.1	6678.03	20.47	86.32	216639	78.93	11.05	293.27	63.46	339.19	74955.2	214.33	1.72	1563.58	7268.3	202.71	6	117.5	2241.54	8.34	1378.84	5511135	Deu_IFN.g_TNF
97	48_1	324.55	1.15	0.58	278.42	68.7	36.55	7.64	45.35	14.46	5.74	832.76	17.06	30.49	4.47	0.74	0.85	2.45	5.77	0.52	569.07	5.6	22.41	9.2	3.76	0.15	62.36	11.4	6.34	56837.8	6.27	0.36	262.47	641.41	36.99	0.19	109.25	1270.35	0.055	310.12	23.33	Unst
98	48_2	281.13	1.15	0.58	274.53	76.31	33.54	8.09	36.92	15.38	5.28	819.01	16.67	31.82	3.53	0.72	0.78	1.95	5.77	0.26	540.93	5.45	21.41	9.2	3.22	0.14	73.04	11.64	6.01	54031.5	6.21	0.27	274.53	506.24	34.33	0.19	104.24	1115.48	0.055	271.3	23.33	DMSO
99	48_3	581.82	2.12	2.65	596.58	68.63	57.03	13.01	244.87	16.67	10.32	1223.14	37.39	50.79	2213.18	6749.65	1.76	5.43	10.2	5.01	457.98	11.54	36.23	5430.8	51.5	1.72	137.61	22.65	26.4	53365.3	26.6	0.95	339.02	384.63	101.42	0.93	105.73	1572.32	0.055	477.64	36.51	IFN.g
100	48_4	262.92	0.93	0.77	260.21	74.74	32.94	7.87	41.32	9.78	5.89	806.83	16.28	30.27	52.79	0.93	0.81	2.2	6.26	0.005	577.33	5.72	20.91	172.77	2.93	0.14	62.36	11.02	7.27	51859	5.97	0.27	274.88	434.03	33.44	0.19	100.89	1149.02	0.055	272.92	22.76	IFN.L1
101	48_5	775.36	2.6	2.96	743.92	84.74	97.25	15.36	139.01	52.66	13.11	7220.41	141.03	68.03	18.34	2.19	2.78	19.27	12.03	7.71	4832.88	15.08	60.52	97.64	6.9	0.63	211.26	55.54	101.91	55041.9	25.23	1.3	302.51	15539	111.93	3.31	103.07	1667.23	0.055	828.96	5511135	TNF
102	48_6	934.13	3.7	6.47	1128.55	84.38	132.07	19.82	1076.55	33.64	20.8	7433.64	389.82	90.45	8033.6	2080.68	3.73	25.26	16.18	12.35	5849.89	22.22	79.78	216639	61.8	3.94	283.49	64.18	133.49	62285.8	226.88	1.84	509.1	15539	175.15	5.67	108.34	2308.46	1.72	1144.13	5511135	IFN.g_TNF
103	48_7	303.65	1.15	0.49	258.9	92.75	35.65	8.3	35.18	17.67	5.43	844.03	18.55	29.82	3.74	0.61	0.86	1.95	6.2	0.52	567.49	5.81	20.41	7.14	3.33	0.09	65.08	11.72	5.79	46910.2	6.32	0.58	282.73	415.46	29.82	0.19	89.85	1002.28	0.055	264.85	22.87	Upa
104	48_8	541.72	2.49	2.55	554.91	96.99	51.35	12.25	103.52	19.14	9.13	795.1	24.98	48.64	25.65	7082.52	1.68	4.61	9.85	6.24	486.43	10.56	33.45	99.83	40.4	1.34	129.13	18.36	16.6	50158.5	7.7	0.97	288	361.67	83.01	0.19	97.87	1502.3	0.055	437.83	32.65	Upa_IFN.g
105	48_9	281.13	1	0.32	284.88	93.28	34.14	8.3	31.32	14.86	5.18	903.29	17.06	28.21	3.94	0.63	0.79	1.44	5.65	0.26	597.66	5.04	18.11	7.14	2.97	0.09	65.08	12.63	5.33	51629.9	5.66	0.32	285.39	473.87	29.82	0.19	98.52	1109.02	0.055	255.18	21.73	Upa_IFN.L1
106	48_10	748.08	2.64	2.65	726.01	111.21	85.58	15.03	133.77	42.22	14.14	10509.1	161.74	65.99	15.09	1.83	2.76	18.84	12.08	5.5	5266.17	14.85	55.58	79.76	6.66	0.54	205.8	62.4	94.39	59073.8	24.44	1.36	327.3	15539	108.19	1.74	103.85	2010.07	0.11	777.99	5511135	Upa_TNF
107	48_11	890.39	4.55	5.42	1064.59	117.26	128.95	19.65	319.34	37.63	21.52	8356.23	183.47	84.04	303.24	2842.94	4.07	21.21	14.8	10.4	5438.52	20.05	70.66	9102.96	43.33	1.74	251.69	68.72	117.27	65354.5	27.67	1.84	405.84	15539	180.71	5.44	114.27	3565.66	2.07	1086.79	5511135	Upa_IFN.g_TNF
108	48_12	314.28	0.93	0.58	297.72	86.46	38.07	8.72	38.23	13.24	5.79	1055.19	18.55	33.34	4.22	0.63	0.85	2.45	6.26	0.39	701.95	5.72	23.65	8.54	3.3	0.09	56.78	14.17	7.27	53131.5	6.79	0.64	311.78	600.13	40.49	0.19	98.72	1330.81	0.055	306.88	24.24	Deu
109	48_13	587.31	2.19	2.76	587.35	83.88	60.85	14.56	269.66	21.39	11.04	1692.11	40.37	51.15	2899.17	5895.41	1.71	6.24	10.1	5.26	608.06	11.46	35.77	5910.74	42.42	1.54	131.26	26.35	29.99	55041.9	29.22	1.06	381.48	515.59	108.94	1.36	101.05	1610.29	0.055	494.31	37.64	Deu_IFN.g
110	48_14	334.5	1.52	0.49	300.28	83.35	38.98	8.93	41.32	17.42	5.69	1053.72	18.55	33.34	4.8	0.72	0.85	3.18	6.26	0.78	645.88	5.85	21.41	9.2	3.6	0.13	78.19	14.33	6.23	54189.1	6.21	0.79	327.3	683.32	36.99	0.19	102.84	1279.28	0.055	295.54	25.38	Deu_IFN.L1
111	48_15	724.19	2.94	3.28	703.55	96.56	94.23	14.15	163.59	63.51	14.23	7619.91	154.42	63.92	15.42	1.99	2.77	21.42	12.17	5.75	5446.59	13.95	54.29	74.42	6.59	0.6	207.62	56.44	96.94	56045.7	23.49	1.46	374.89	15539	119.34	2.42	104.53	1714.89	0.055	774.49	522073	Deu_TNF
112	48_16	893.97	3.86	5.2	1121.11	104.48	133.8	21.48	1193.43	40.46	23.33	8601.37	471.17	85.88	8033.6	2707.07	3.71	22.6	15.4	10.64	6247.71	21.29	76.48	216639	56.3	4.05	266.91	68.94	159.16	63009.6	289.92	1.99	571.89	15539	165.35	5.09	108.69	2562.9	3.2	1168.34	5511135	Deu_IFN.g_TNF
