## Supplementary Files_AS for "JAK and TYK2 inhibitors differentially modulate interferon/TNF-driven inflammation, stemness and proliferation in the colonic epithelium of ulcerative colitis": Supplementary_File_6.csv

Mixture	Myeloid	Non_ileal_CT_colonocyte	Non_ileal_TA	Non_ileal_undiff_cell	Non_ileal_BEST4_OTOP2	Non_ileal_EEC	Non_ileal_M_like	Non_ileal_goblet	Non_ileal_paneth	Non_ileal_stem_LGR5pos	Non_ileal_tuft	Stroma	P-value	Correlation	RMSE
D40_1Unstimulated	0	0,038813998	0	0,25521259	0	0	0,303489855	0,124891228	0	0,277592329	0	0	0	0,376725395	0,977000569
D40_2DMSO	0	0,062601221	0	0,196717181	0	0	0,299183688	0,156533429	0	0,284964481	0	0	0	0,362592462	0,988826896
D40_3IFN	0,009815878	0,126363247	0	0,233388356	0	0	0,275130212	0,086680997	0,010540394	0,258080915	0	0	0	0,235261155	1,122230989
D40_4IFN1	0,000574871	0,135545339	0	0,06787706	0,003948344	0	0,309714863	0,186032608	0	0,296306914	0	0	0	0,314698457	1,037990993
D40_5TNF	0,003933798	0,206545427	0	0	0	0	0,512457405	0,073080982	0,025639968	0,17834242	0	0	0	0,316766375	1,076038724
D40_6IFN_TNF	0,020699463	0,134821972	0	0	0	0	0,447137945	0,079631335	0,083178438	0,231895682	0	0,002635165	0	0,165185363	1,115230162
D40_7Upadacitinib	0	0,056947755	0,242804363	0,029934344	0	0	0,501747367	0,168566172	0	0	0	0	0	0,339766335	0,994713385
D40_8Upa_IFN	0	0,104392242	0,194303909	0,012707691	0	0	0,508680629	0,179915529	0	0	0	0	0	0,357598458	1,00295443
D40_9Upa_IFN1	0,005479896	0,021227771	0	0,227782349	0	0	0,324545828	0,173234564	0	0,247729591	0	0	0	0,346336647	0,990154353
D40_10Upa_TNF	0,003936632	0,137645559	0	0	0	0	0,58735282	0,106846979	0,026775147	0,137442862	0	0	0	0,30797885	1,043636494
D40_11Upa_IFN_TNF	0,009109373	0,142982419	0	0	0	0	0,495679624	0,07803559	0,005412267	0,268780727	0	0	0	0,297387224	1,038962331
D40_12Deucravacitinib	0	0,043142954	0	0,197177249	0,079965735	0	0,308424732	0,144177425	0	0,227111905	0	0	0	0,390799448	0,977038881
D40_13Deu_IFN	0,007624445	0,204448945	0	0,248414506	0	0	0,295238509	0,065190349	0	0,179083246	0	0	0	0,258639226	1,186467345
D40_14Deu_IFN1	0	0,064848016	0	0,156962913	0,02032504	0	0,305992664	0,16512253	0	0,286748838	0	0	0	0,371787193	0,980649565
D40_15Deu_TNF	0,00310856	0,216133829	0	0	0	0	0,462666878	0,065851166	0,00975353	0,242486037	0	0	0	0,340106695	1,057881242
D40_16Deu_IFN_TNF	0,016332509	0,171871302	0	0	0	0	0,467363683	0,077174214	0,065829178	0,200640256	0	0,000788859	0	0,187256678	1,13360579
D65_1Unstimulated	0,000522971	0,119892954	0	0,338370795	0,129059677	0	0,238746362	0,041976114	0,032073042	0,099358084	0	0	0	0,271582396	1,179941983
D65_2DMSO	0,000148782	0,12799537	0	0,37269535	0,11221242	0	0,224085882	0,032686732	0,039231917	0,090943545	0	0	0	0,274220236	1,191242242
D65_3IFN	0,004558707	0,259781696	0	0,162624141	0	0	0,256177791	0,089346293	0,050812534	0,176698838	0	0	0	0,211969472	1,244349712
D65_4IFN1	0,000105968	0,256093692	0	0,163890129	0,073886968	0	0,219641174	0,110138109	0,011682231	0,164561729	0	0	0	0,260629182	1,234581632
D65_5TNF	0,002514096	0,22549766	0	0	0	0	0,467873237	0,100311574	0,057053219	0,146750214	0	0	0	0,280328097	1,119533691
D65_6IFN_TNF	0,035783061	0,118184895	0	0	0	0	0,416916062	0,106024131	0,09264591	0,230445941	0	0	0	0,152352757	1,110163756
D65_7Upadacitinib	0	0,057673372	0	0,362567602	0,114874874	0	0,202798897	0,069739581	0,039894166	0,152451507	0	0	0	0,250921617	1,137989753
D65_8Upa_IFN	0,000298689	0,102654079	0	0,34433081	0,084297717	0	0,222431275	0,064062562	0,049509722	0,132415147	0	0	0	0,256680333	1,157773595
D65_9Upa_IFN1	0,000471239	0,056532722	0	0,401611861	0,12927931	0	0,188815644	0,070279866	0,036966927	0,116042431	0	0	0	0,264912651	1,146612666
D65_10Upa_TNF	0,002802466	0,1969992	0	0	0	0	0,485094552	0,107375838	0,060700628	0,147027316	0	0	0	0,269970199	1,105602273
D65_11Upa_IFN_TNF	0,008462475	0,153707112	0	0	0	0	0,459421896	0,089589406	0,073236945	0,215582166	0	0	0	0,26794325	1,066869275
D65_12Deucravacitinib	0,001574203	0,055340577	0	0,391775863	0,083026358	0	0,218695192	0,062534249	0,042455761	0,144597798	0	0	0	0,280980078	1,113101971
D65_13Deu_IFN	0,004032022	0,131482463	0	0,283465268	0	0	0,236461919	0,066985263	0,069580012	0,20795459	0	3,84617E-05	0	0,220030593	1,153799586
D65_14Deu_IFN1	0,000541116	0,064931973	0	0,420163784	0,088947885	0	0,223161707	0,044773175	0,057819854	0,099660506	0	0	0	0,285733487	1,131347544
D65_15Deu_TNF	0,00217994	0,173831816	0	0	0	0	0,496523865	0,104129396	0,07135632	0,151978664	0	0	0	0,301351863	1,06550408
D65_16Deu_IFN_TNF	0,034351263	0,11365652	0	0	0	0	0,458378606	0,059313408	0,144412347	0,189887856	0	0	0	0,164638986	1,101695887
D49_1Unstimulated	0	0,017491073	0,323956535	0	0,180656332	0	0,39224636	0,01811028	0,06753942	0	0	0	0	0,297842933	1,018397021
D49_2DMSO	0	0,02664557	0,316105287	0,001526806	0,191146651	0	0,378316189	0,02030841	0,065951086	0	0	0	0	0,309240914	1,017675859
D49_3IFN	0,006096275	0,010871561	0,171209784	0,151078589	0,008244196	0	0,313105353	0,008705937	0,324736571	0	0	0,005951734	0	0,245599358	1,040215571
D49_4IFN1	0,001155803	0,059496039	0,212283124	0	0,202010474	0	0,410044424	0,056107844	0,058902292	0	0	0	0	0,283981684	1,058805125
D49_5TNF	0,003665451	0,129942072	0	0	0	0	0,546191976	0,045221134	0,079180029	0,195799337	0	0	0	0,325107195	1,017542851
D49_6IFN_TNF	0,043690172	0,126707927	0	0	0	0	0,532421049	0,035811563	0,258675505	0,001668787	0	0,001024996	0	0,199703908	1,104914729
D49_7Upadacitinib	0	0,006519417	0,322848202	0	0,189219377	0	0,390864099	0,026090242	0,064458663	0	0	0	0	0,302134102	1,012220053
D49_8Upa_IFN	0,001291302	0,023794718	0,274160306	0	0,192756111	0	0,411105475	0,03330228	0,063589807	0	0	0	0	0,308902794	1,017982662
D49_9Upa_IFN1	0	0	0,290679039	0	0,241184339	0	0,393052775	0,013823436	0,061260411	0	0	0	0	0,302942785	1,018607607
D49_10Upa_TNF	0,002901547	0,116659334	0	0	0	0	0,569875992	0,069090491	0,070655153	0,170817483	0	0	0	0,328764265	1,01159115
D49_11Upa_IFN_TNF	0,008854602	0,217539345	0	0	0	0	0,487714668	0,04307269	0,071272274	0,171546422	0	0	0	0,309698576	1,085690397
D49_12Deucravacitinib	0	0,026529265	0,356119861	0	0,130176788	0	0,40596939	0,019684563	0,061520133	0	0	0	0	0,296278934	1,014655347
D49_13Deu_IFN	0,006918125	0	0,246350263	0,147324394	0,002407518	0	0,332400861	0,002527836	0,260829724	0	0	0,001241278	0	0,257681626	1,025729149
D49_14Deu_IFN1	0	0,008844822	0,355442624	0	0,182969491	0	0,391378829	0	0,061364234	0	0	0	0	0,307697871	1,008060801
D49_15Deu_TNF	0,004111921	0,104833407	0	0	0	0	0,535724516	0,03404505	0,082615891	0,238669215	0	0	0	0,347134854	0,986584794
D49_16Deu_IFN_TNF	0,025423079	0,146813109	0,031802671	0	0	0	0,544994855	0,01224317	0,237587925	0	0	0,001135191	0	0,219491997	1,107715724
D52_1Unstimulated	0	0	0	0	0,097564463	0	0,404982038	0,16182297	0,333993473	0	0	0,001637055	0	0,302321467	1,012747948
D52_2DMSO	0	0,011782424	0	0	0,050647264	0	0,45898344	0,185849528	0,292737343	0	0	0	0	0,30166383	1,013427925
D52_3IFN	0,034983981	0,058381028	0	0	0	0	0,40241835	0,132268492	0,341809847	0	0	0,030138303	0	0,214704425	1,062109663
D52_4IFN1	0	0,017455513	0	0	0,147403085	0	0,37644574	0,158048639	0,298837809	0	0	0,001809214	0	0,290130598	1,032400381
D52_5TNF	0	0,046836828	0	0	0	0	0,44767103	0,074775142	0,29762488	0,127585132	0	0,005506988	0	0,315507655	0,990157236
D52_6IFN_TNF	0,062226995	0	0	0,008238718	0	0	0,342551832	0,058974213	0,315248574	0,205993779	0	0,006765889	0	0,150176104	1,052322314
D52_7Upadacitinib	0	0	0	0	0,114467541	0	0,403176025	0,173390785	0,305709006	0	0	0,003256643	0	0,289912822	1,022929699
D52_8Upa_IFN	0	0,011298606	0	0	0,113075053	0	0,425844942	0,176181554	0,269186855	0	0	0,00441299	0	0,285712644	1,028767599
D52_9Upa_IFN1	0	0	0	0	0,144301137	0	0,393270676	0,163725492	0,29750559	0	0	0,001197105	0	0,28826858	1,026906734
D52_10Upa_TNF	0,005449462	0,007922154	0	0	0	0	0,474100123	0,065387406	0,387538472	0,056196734	0	0,003405649	0	0,306092976	0,990374812
D52_11Upa_IFN_TNF	0,010625548	0,019526501	0	0	0	0	0,390801424	0,04323222	0,293992622	0,236366214	0	0,005455471	0	0,279796357	0,99287744
D52_12Deucravacitinib	0	0	0	0	0,127109319	0	0,392641241	0,147758839	0,331038515	0	0	0,001452086	0	0,313320963	1,007572804
D52_13Deu_IFN	0,00457458	0	0	0,087053417	0,003356997	0	0,345964596	0,135222893	0,299668643	0,105889134	0	0,018269741	0	0,220068995	1,045546218
D52_14Deu_IFN1	0	0	0	0	0,071230293	0	0,450297722	0,167121644	0,310244829	0	0	0,001105512	0	0,315467472	1,001318548
D52_15Deu_TNF	0,000196945	0,045373796	0	0	0	0	0,453629846	0,083086034	0,295195886	0,11617914	0	0,006338353	0	0,324019286	0,985654485
D52_16Deu_IFN_TNF	0,04882585	0,004186922	0	0	0	0	0,359483123	0,058967625	0,29785364	0,223591479	0	0,007091361	0	0,159333128	1,047707284
D52_1Unstimulated	0,005387236	0,340335312	0	0	0,004910851	0,001565695	0,408314231	0,100565084	0	0,138921591	0	0	0	0,273696063	1,235183735
D52_2DMSO	0,000214532	0,344024251	0	0	0	0	0,537997953	0,099842208	0,017921056	0	0	0	0	0,263083654	1,271624741
D52_3IFN	0,008974608	0,333348998	0	0	0	0	0,375345141	0,099685039	0,048325388	0,129466679	0	0,004854147	0	0,217522065	1,266305705
D52_4IFN1	0,008414094	0,349165374	0	0	0,019209372	0	0,462779884	0,118676207	0,019993428	0,02176164	0	0	0	0,244296485	1,291863665
D52_5TNF	0,000425901	0,248466573	0	0	0	0	0,458081843	0,079046841	0,050014704	0,163964137	0	0	0	0,246446806	1,162971443
D52_6IFN_TNF	0,046099514	0,128698214	0	0	0	0	0,402762824	0,070950122	0,105936929	0,238406757	0	0,00714564	0	0,15584057	1,107813106
D52_7Upadacitinib	0,001593973	0,28373182	0	0	0,082151696	0,00053118	0,407372576	0,116944654	0	0,107674101	0	0	0	0,2591466	1,224191574
D52_8Upa_IFN	0,001255556	0,343698991	0,021198438	0	0	0	0,514934593	0,097271151	0,021641272	0	0	0	0	0,254771287	1,275825168
D52_9Upa_IFN1	0,001256711	0,25315005	0	0,072849811	0,058941428	0,00054673	0,409945763	0,115912072	0,014129903	0,073267534	0	0	0	0,26732504	1,207030718
D52_10Upa_TNF	0,003179191	0,214069114	0	0	0	0	0,434692532	0,112716711	0,050433266	0,184909185	0	0	0	0,258275195	1,122241296
D52_11Upa_IFN_TNF	0,01425004	0,222486288	0	0	0	0	0,389751648	0,101132539	0,035789148	0,236590338	0	0	0	0,240895008	1,132336649
D52_12Deucravacitinib	0,000686738	0,309349702	0	0,058363035	0,037485175	0,001295106	0,378134805	0,102739449	0	0,111945989	0	0	0	0,269127124	1,243917247
D52_13Deu_IFN	0,027771284	0,355667835	0	0	0	0	0,48099321	0,088954747	0,046612923	0	0	0	0	0,222142194	1,305840613
D52_14Deu_IFN1	0,001333998	0,335764701	0	0	0,118932343	0	0,330276778	0,112131719	0	0,101560461	0	0	0	0,273685758	1,279281472
D52_15Deu_TNF	0,001780033	0,256815935	0	0	0	0	0,485945287	0,085103627	0,04823247	0,122122648	0	0	0	0,256819249	1,168462264
D52_16Deu_IFN_TNF	0,031099983	0,151918435	0	0	0	0	0,421804453	0,08413072	0,122051311	0,185212253	0	0,003782845	0	0,178913378	1,119043476
D16_1Unstimulated	0	0,033805599	0	0,255364515	0,19672953	0	0,312454031	0,049404823	0	0,152241504	0	0	0	0,256523829	1,113749451
D16_2DMSO	0	0,038574472	0	0,269761567	0,198936815	0	0,305055512	0,059091076	0	0,128580557	0	0	0	0,256017714	1,124975725
D16_3IFN	0,018503453	0,163782378	0	0	0,141360579	0	0,455929795	0,022803932	0,194679532	0	0	0,002940332	0	0,210042364	1,168069696
D16_4IFN1	0,002599783	0,086970488	0	0,210117912	0,192866159	0	0,291849844	0,081179902	0	0,134415913	0	0	0	0,232862421	1,160643538
D16_5TNF	0,000853851	0,167010748	0	0	0	0	0,525447609	0,087997209	0,068761154	0,149929429	0	0	0	0,265698913	1,087384998
D16_6IFN_TNF	0,047308482	0,142518291	0	0	0	0	0,471724391	0,06603127	0,178301225	0,091837557	0	0,002278784	0	0,157613664	1,13230436
D16_7Upadacitinib	0	0,01685303	0	0,262681903	0,222813558	0	0,297109952	0,056343294	0	0,144198263	0	0	0	0,251312693	1,114815711
D16_8Upa_IFN	0,001045427	0,08677636	0	0,18162667	0,184661853	0	0,388983783	0,073434108	0	0,0834718	0	0	0	0,253493888	1,143227134
D16_9Upa_IFN1	0	0,008576364	0	0,232783393	0,267309608	0	0,311240449	0,065317383	0	0,114772803	0	0	0	0,260038689	1,11053742
D16_10Upa_TNF	0	0,110164416	0	0	0	0	0,586346543	0,080490288	0,069891238	0,153107515	0	0	0	0,270606381	1,049879234
D16_11Upa_IFN_TNF	0,003430866	0,12933743	0	0	0	0	0,528382233	0,08330391	0,073593331	0,180987617	0	0,000964613	0	0,252286847	1,067946182
D16_12Deucravacitinib	0	0,028148597	0	0,331241887	0,158709745	0	0,289384055	0,057890395	0	0,134625321	0	0	0	0,264154902	1,115514777
D16_13Deu_IFN	0,013443123	0,18315097	0	0	0,156617436	0	0,46176545	0,003999587	0,174067681	0	0	0,006955753	0	0,222194249	1,182228973
D16_14Deu_IFN1	0	0,038284971	0	0,2673683	0,226823858	0	0,267996936	0,057845748	0	0,141680187	0	0	0	0,263017344	1,12468439
D16_15Deu_TNF	0	0,15464038	0	0	0	0	0,562251665	0,081569032	0,061632073	0,139906849	0	0	0	0,271731508	1,077294666
D16_16Deu_IFN_TNF	0,042371718	0,140138639	0	0	0	0	0,529248904	0,069469256	0,170509595	0,046881564	0	0,001380325	0	0,16903729	1,131729059
D48_1Unstimulated	0,000450834	0,109034333	0	0,207519011	0	0	0,216602771	0,038385591	0,039270909	0,388736551	0	0	0	0,248888325	1,079247177
D48_2DMSO	0,001589044	0,124305867	0	0,185553078	0	0	0,214337856	0,045825304	0,034312595	0,394076256	0	0	0	0,241823613	1,088489212
D48_3IFN	0,006861321	0,137382863	0	0,066792524	0	0	0,196277382	0,060986307	0,090369785	0,441329818	0	0	0	0,198175758	1,089461797
D48_4IFN1	0,003497673	0,188373577	0	0,033483101	0	0	0,204600042	0,094469871	0,034333038	0,441242698	0	0	0	0,227727435	1,101211382
D48_5TNF	0	0,175387599	0	0	0	0	0,428550371	0,063003307	0,059063376	0,272722857	0	0,001272491	0	0,245682197	1,091428251
D48_6IFN_TNF	0,044342986	0,095554988	0	0	0	0	0,386465244	0,041103116	0,162166514	0,26816648	0	0,002200673	0	0,146654916	1,088842577
D48_7Upadacitinib	0,000199283	0,102820301	0	0,286385919	0,001106821	0	0,209110631	0,023718542	0,036602514	0,340055989	0	0	0	0,251560861	1,097937129
D48_8Upa_IFN	0,001046827	0,10624633	0	0,231668327	0	0	0,223384256	0,034573534	0,030835137	0,37224559	0	0	0	0,255975469	1,080390366
D48_9Upa_IFN1	0,001220428	0,110873368	0	0,259542781	0	0	0,229862663	0,032827991	0,034724702	0,330948067	0	0	0	0,256688101	1,093984806
D48_10Upa_TNF	0,000728775	0,18470313	0	0	0	0	0,424986663	0,075354032	0,063741079	0,249936035	0	0,000550285	0	0,258353943	1,091470448
D48_11Upa_IFN_TNF	0,007620212	0,156365359	0	0	0	0	0,415783895	0,057860816	0,058712383	0,303657336	0	0	0	0,238096759	1,078933896
D48_12Deucravacitinib	0,000276473	0,114124988	0	0,300180131	0,003728894	0	0,21476908	0,011254805	0,031411909	0,324253721	0	0	0	0,253488742	1,111499159
D48_13Deu_IFN	0,001772912	0,142608516	0	0,136326543	0	0	0,203430954	0,037966465	0,075361448	0,400938679	0	0,001594483	0	0,216412339	1,102499586
D48_14Deu_IFN1	0,000681311	0,13746723	0	0,232443256	0	0	0,224923272	0,030346196	0,030018123	0,344044629	0	7,5984E-05	0	0,258311624	1,104091932
D48_15Deu_TNF	0	0,201140332	0	0	0	0	0,441242323	0,067149531	0,056866087	0,233114044	0	0,000487682	0	0,260643179	1,1044916
D48_16Deu_IFN_TNF	0,038879964	0,108658052	0	0	0	0	0,415702275	0,049161767	0,138880767	0,246559216	0	0,002157959	0	0,15671039	1,095118178
